# SCLC TumorMiner: A Genomics Platform for Small Cell Lung Cancer Precision Oncology

**DOI:** 10.1101/2025.07.07.663501

**Authors:** Fathi Elloumi, Anjali Dhall, Daiki Taniyama, Augustin Luna, Yasuhiro Arakawa, Sudhir Varma, Yanghsin Wang, Anisha Tehim, Mark Raffeld, Kenneth Aldape, Christophe Redon, Roshan Shresta, William Reinhold, Mirit Aladjem, Jaydira Del Rivero, Nitin Roper, Anish Thomas, Yves Pommier

**Author notes:** Equal contributions (Fathi Elloumi, Anjali Dhall).

## Abstract

Small cell lung cancer (SCLC) is among the most aggressive malignancies. Unlike many other cancers, it is not represented in The Cancer Genome Atlas, and available datasets are fragmented across institutions, disease stages, and treatment settings. RNA sequencing provides a powerful and cost-effective approach, but the high dimensionality of transcriptomic data and the heterogeneity of patient cohorts pose significant challenges. To address such challenges, we developed SCLC TumorMiner (https://discover.nci.nih.gov/SclcTumorMinerCDB/), which includes 50 tumor samples from relapse patients at the National Cancer Institute (NCI) and 154 samples from untreated patients at the University of Cologne and Tongji University. SCLC TumorMiner enables molecular classification, genomic pathway analyses, risk stratification, identification of predictive cell-surface biomarkers such as DLL3 or TROP2, and drug-response biomarkers such as SLFN11. SCLC TumorMiner illustrates profound differences between untreated and relapse patient samples. Additionally, “MyPatient”, one of SCLC TumorMiner’s modules, is presented as a medical assistant application prototype.
