## Supplementary Tables for "SCLC TumorMiner: A Genomics Platform for Small Cell Lung Cancer Precision Oncology": TableS1.xlsx

### Sheet: Sheet1
Clinical and Demographic Characteristics of Small Cell Lung Cancer Patients
Sample_ID	Patient_ID	DataSet *	priorTreatment	sampleType	biopsySite	tumorStage	Sex	age	race	vitalStatus	osMonths *	survivalStatus*	smokingStatus	packYearsSmoking	sampleTissue	sampleDate	sampleAutopsy	dateFirstDiagnosis	dateLastFollowup	ECoG	CHGA.positive	Ki67%	Synaptophysin.positive	INSM1.positive	Tumor.percentage
CL0106_T1	CL0106	NCI	combinationtherapy	Relapse metastasis	liver	4	Male	69	White	dead	8.7	TRUE	Former/current	NA	FFPE	NA	No	2016-03-07	2016-11-28	1	1	NA	1	NA	71
CL0106_T2	CL0106	NCI	combinationtherapy	Relapse metastasis	liver	4	Male	69	White	dead	8.7	FALSE	Former/current	NA	Frozen	NA	No	2016-03-07	2016-11-28	NA	1	NA	1	NA	NA
CL0108_T1	CL0108	NCI	combinationtherapy	Relapse metastasis	liver	4	Female	59	White	dead	10.7	TRUE	Never	0	FFPE	2017-09-01	No	2015-08-15	2016-07-06	1	0	40	1	NA	88
CL0108_T2	CL0108	NCI	combinationtherapy	Relapse metastasis	liver	4	Female	59	White	dead	10.7	FALSE	Never	0	Frozen	2017-09-01	No	2015-08-15	2016-07-06	NA	0	40	1	NA	NA
CL0109_T2	CL0109	NCI	chemotherapy	Relapse metastasis	liver	4	Male	72	White	dead	7.4	TRUE	Former/current	67.5	Frozen	2017-01-18	No	2016-06-22	2017-02-02	2	0	NA	1	NA	65
CL0110_T2	CL0110	NCI	combinationtherapy	Relapse metastasis	adrenal gland	4	Male	57	White	dead	11.8	TRUE	Former/current	45	Frozen	2017-03-31	No	2016-08-05	2017-07-29	1	1	NA	1	NA	56
CL0111_T2	CL0111	NCI	chemotherapy	Relapse primary site	lung	4	Female	41	Asian	dead	14.8	TRUE	Never	0	Frozen	2016-08-04	No	2015-12-10	2017-03-04	1	1	NA	1	NA	69
CL0114_T1	CL0114	NCI	combinationtherapy	Relapse primary site	lung	4	Male	57	White	dead	18.1	TRUE	Former/current	NA	FFPE	2017-09-01	No	2014-12-05	2016-06-08	1	1	NA	1	NA	85
CL0116_T1	CL0116	NCI	combinationtherapy	Relapse metastasis	chest wall	4	Female	75	White	dead	8.1	TRUE	Former/current	NA	FFPE	2017-10-16	No	2017-04-15	2017-12-16	1	1	NA	1	NA	87
CL0116_T2	CL0116	NCI	combinationtherapy	Relapse metastasis	chest wall	4	Female	75	White	dead	8.1	FALSE	Former/current	NA	Frozen	NA	No	2017-04-15	2017-12-16	NA	1	NA	1	NA	NA
CL0116_T4	CL0116	NCI	combinationtherapy	Relapse metastasis	pleura	4	Female	75	White	dead	8.1	FALSE	Former/current	NA	FFPE	2017-10-17	No	2017-04-15	2017-12-16	NA	1	NA	1	NA	NA
CL0124_T1	CL0124	NCI	combinationtherapy	Relapse metastasis	mediastinal mass	4	Female	62	White	dead	20.4	TRUE	Former/current	10	FFPE	2017-10-30	No	2016-05-27	2018-02-08	1	0	50	1	NA	92
CL0124_T2	CL0124	NCI	combinationtherapy	Relapse metastasis	mediastinal mass	4	Female	62	White	dead	20.4	FALSE	Former/current	10	FFPE	2017-11-15	No	2016-05-27	2018-02-08	NA	0	NA	1	NA	NA
CL0125_T1	CL0125	NCI	combinationtherapy	Relapse metastasis	liver	4	Male	64	White	dead	23	TRUE	Former/current	NA	FFPE	2017-10-27	No	2016-04-14	2018-03-15	1	0	NA	1	NA	84
CL0125_T4	CL0125	NCI	combinationtherapy	Relapse metastasis	liver	4	Male	64	White	dead	23	FALSE	Former/current	NA	Frozen	2017-10-27	No	2016-04-14	2018-03-15	NA	0	NA	1	NA	NA
CL0126_T1	CL0126	NCI	chemotherapy	Relapse metastasis	lymph node	4	Male	60	White	dead	110.8	TRUE	Former/current	40	FFPE	2017-10-31	No	2009-05-15	2018-08-07	1	1	80	1	NA	NA
CL0126_T2	CL0126	NCI	chemotherapy	Relapse metastasis	lymph node	4	Male	60	White	dead	110.8	FALSE	Former/current	40	FFPE	2017-11-14	No	2009-05-15	2018-08-07	NA	1	NA	1	NA	NA
CL0146_T2	CL0146	NCI	combinationtherapy	Relapse metastasis	adrenal gland	4	Male	63	White	dead	15.2	TRUE	Former/current	45	Frozen	2017-12-28	No	2016-12-16	2018-03-22	1	NA	NA	1	NA	86
CL0147_T1	CL0147	NCI	chemotherapy	Relapse metastasis	liver	4	Female	63	White	dead	13	TRUE	NA	NA	FFPE	2018-02-02	No	2017-03-17	2018-04-17	NA	NA	NA	NA	NA	NA
CL0147_T3	CL0147	NCI	chemotherapy	Relapse metastasis	liver	4	Female	63	White	dead	13	FALSE	NA	NA	FFPE	2018-02-16	No	2017-03-17	2018-04-17	NA	NA	NA	NA	NA	NA
CL0148_T1	CL0148	NCI	chemotherapy	Primary metastasis	lymph node	3	Male	69	NA	dead	17.5	TRUE	Former/current	12.5	FFPE	2018-02-14	No	2017-02-06	2018-07-24	NA	NA	NA	NA	NA	NA
CL0152_T1	CL0152	NCI	chemotherapy	Relapse metastasis	lymph node	4	Female	64	NA	dead	5.2	TRUE	Former/current	40	FFPE	2018-02-12	No	2017-10-27	2018-04-02	NA	1	50	1	NA	NA
CL0157_T1	CL0157	NCI	chemotherapy	Primary	lung	4	Male	64	NA	dead	17.1	TRUE	NA	NA	FFPE	2018-02-13	No	2016-02-22	2017-07-27	NA	1	NA	NA	NA	NA
CL0169_T1	CL0169	NCI	chemotherapy	Relapse metastasis	lymph node	4	Male	53	NA	dead	29.6	TRUE	NA	NA	FFPE	2017-12-05	No	2016-03-01	2018-08-19	NA	NA	NA	NA	NA	60
CL0170_T1	CL0170	NCI	chemotherapy	Relapse metastasis	mediastinal mass	4	Male	51	NA	dead	102.9	TRUE	Former/current	60	FFPE	2019-02-13	No	2016-03-20	2024-10-14	NA	NA	NA	NA	NA	NA
CL0176_T1	CL0176	NCI	chemotherapy	Relapse metastasis	liver	4	Male	59	NA	dead	6	TRUE	NA	NA	FFPE	2018-03-30	No	2017-12-13	2018-06-13	1	NA	NA	NA	NA	NA
CL0186_T3	CL0186	NCI	chemotherapy	Relapse metastasis	lymph node	4	Female	75	NA	dead	12.4	TRUE	Former/current	60	FFPE	2018-04-04	No	2017-08-07	2018-08-19	NA	NA	25	1	NA	NA
CL0186_T4	CL0186	NCI	chemotherapy	Relapse metastasis	lymph node	4	Female	75	NA	dead	12.4	FALSE	Former/current	60	FFPE	2018-05-09	No	2017-08-07	2018-08-19	NA	NA	NA	NA	NA	NA
CL0191_T1	CL0191	NCI	combinationtherapy	Relapse primary site	lung	4	Female	55	White	dead	24.2	TRUE	Former/current	NA	FFPE	2018-04-10	No	2017-10-12	2019-10-18	1	NA	NA	NA	NA	NA
CL0193_T1	CL0193	NCI	combinationtherapy	Relapse metastasis	lymph node	4	Female	50	White	dead	20.2	TRUE	Former/current	NA	FFPE	2018-06-01	No	2017-01-25	2018-10-01	1	NA	NA	1	NA	94
CL0196_T1	CL0196	NCI	combinationtherapy	Relapse primary site	lung	4	Female	57	White	dead	57.4	TRUE	Former/current	NA	FFPE	2018-05-30	No	2016-12-28	2021-10-09	1	NA	50	1	NA	85
CL0214_T1	CL0214	NCI	chemotherapy	Primary metastasis	lymph node	4	Female	58	NA	dead	10	TRUE	NA	NA	FFPE	2018-09-12	No	2018-01-30	2018-11-30	NA	NA	NA	NA	NA	80
CL0230_T1	CL0230	NCI	chemotherapy	Relapse metastasis	liver	4	Male	63	White	dead	10.6	TRUE	NA	NA	FFPE	2018-06-14	No	2017-08-22	2018-07-11	NA	NA	NA	NA	NA	60
CL0261_T1	CL0261	NCI	combinationtherapy	Relapse metastasis	liver	4	Male	62	White	dead	17.6	TRUE	NA	NA	FFPE	2019-02-22	No	2018-06-15	2019-12-01	NA	NA	NA	1	NA	60
CL0267_T1	CL0267	NCI	combinationtherapy	Relapse metastasis	adrenal gland	3	Male	62	NA	dead	24.9	TRUE	Former/current	NA	FFPE	2019-04-02	No	2017-04-07	2019-05-03	1	NA	NA	NA	NA	30
DTB001_T1	DTB001	NCI	chemotherapy	Relapse primary site	lung	4	Female	52	White	dead	45.2	TRUE	Former	50	FFPE	2011-10-25	No	2009-03-26	2012-12-29	NA	1	NA	1	NA	NA
DTB002_T1	DTB002	NCI	chemotherapy	Relapse metastasis	liver	4	Male	65	White	dead	17.6	FALSE	NA	NA	FFPE	2019-03-06	No	2017-12-15	2019-06-04	NA	NA	NA	NA	NA	70
DTB002_T2	DTB002	NCI	chemotherapy	Relapse metastasis	liver	4	Male	65	White	dead	17.6	TRUE	NA	NA	FFPE	2019-01-18	No	2017-12-15	2019-06-04	NA	NA	NA	NA	NA	30
DTB003_T1	DTB003	NCI	chemotherapy	Relapse metastasis	brain	4	Male	66	White	dead	38	TRUE	NA	NA	FFPE	2017-11-30	No	2017-11-30	2021-01-28	NA	NA	NA	1	NA	30
DTB004_T1	DTB004	NCI	chemotherapy	Relapse metastasis	liver	4	Female	61	White	dead	10.1	FALSE	NA	NA	FFPE	2019-02-11	No	2018-06-15	2019-04-18	NA	NA	NA	NA	NA	30
DTB004_T2	DTB004	NCI	chemotherapy	Relapse metastasis	liver	4	Female	61	White	dead	10.1	TRUE	NA	NA	FFPE	2019-02-11	No	2018-06-15	2019-04-18	NA	NA	NA	NA	NA	30
DTB005_T1	DTB005	NCI	chemotherapy	Relapse metastasis	liver	4	Female	75	White	dead	7.3	TRUE	NA	NA	FFPE	2019-03-18	No	2018-11-15	2019-06-24	NA	NA	NA	NA	NA	80
DTB007_T1	DTB007	NCI	chemotherapy	Relapse metastasis	liver	4	Female	50	White	dead	20.4	TRUE	NA	NA	FFPE	2019-04-11	No	2018-01-15	2019-09-27	NA	NA	NA	1	NA	70
DTB008_T1	DTB008	NCI	chemotherapy	Relapse metastasis	liver	4	Male	70	White	dead	14.4	TRUE	NA	NA	FFPE	2018-09-07	No	2018-09-07	2019-11-18	NA	NA	NA	1	NA	NA
NCI0422_T1	NCI0422	NCI	combinationtherapy	Relapse metastasis	right neck	4	Female	54	Black	dead	40.1	TRUE	Former/current	25	FFPE	2016-12-15	No	2015-09-16	2019-01-19	0	NA	NA	NA	NA	76
RA022_S18	RA022	NCI	combinationtherapy	Relapse metastasis	liver	4	Male	64	NA	dead	10.7	TRUE	Former	39	FFPE	2020-03-07	Yes	2019-04-16	2020-03-07	1	NA	NA	NA	NA	NA
RA022_S19	RA022	NCI	combinationtherapy	Relapse metastasis	liver	4	Male	64	NA	dead	10.7	FALSE	Former	39	FFPE	2020-03-07	Yes	2019-04-16	2020-03-07	1	NA	NA	NA	NA	NA
RA022_S20	RA022	NCI	combinationtherapy	Relapse metastasis	lymph node	4	Male	64	NA	dead	10.7	FALSE	Former	39	FFPE	2020-03-07	Yes	2019-04-16	2020-03-07	1	NA	NA	NA	NA	NA
RA022_S21	RA022	NCI	combinationtherapy	Relapse metastasis	adrenal gland	4	Male	64	NA	dead	10.7	FALSE	Former	39	FFPE	2020-03-07	Yes	2019-04-16	2020-03-07	1	NA	NA	NA	NA	NA
RA022_S22	RA022	NCI	combinationtherapy	Relapse metastasis	lung	4	Male	64	NA	dead	10.7	FALSE	Former	39	FFPE	2020-03-07	Yes	2019-04-16	2020-03-07	1	NA	NA	NA	NA	NA
S00022	S00022	UoC	none	Primary	lung	3a	Male	47	NA	dead	38	TRUE	Current	NA	Frozen	NA	No	NA	NA	NA	NA	NA	NA	NA	NA
S00035T	S00035	UoC	none	Primary	lung	4	Female	65	NA	dead	12	TRUE	Former	NA	Frozen	NA	No	NA	NA	NA	NA	NA	NA	NA	NA
S00213	S00213	UoC	NA	Primary	lung	3a	Male	65	NA	dead	13	TRUE	NA	NA	Frozen	NA	No	NA	NA	NA	NA	NA	NA	NA	NA
S00356	S00356	UoC	none	Primary	lung	3a	Female	54	NA	dead	33	TRUE	Current	NA	Frozen	NA	No	NA	NA	NA	NA	NA	NA	NA	NA
S00825	S00825	UoC	none	Primary	lung	3a	Male	59	White	dead	25	TRUE	Current	50	Frozen	NA	No	NA	NA	NA	NA	NA	NA	NA	NA
S00829	S00829	UoC	none	Primary	lung	2a	Male	63	White	alive	84	TRUE	Former	25	Frozen	NA	No	NA	NA	NA	NA	NA	NA	NA	NA
S00831	S00831	UoC	none	Primary	lung	4	Male	63	White	dead	10	TRUE	Former	30	Frozen	NA	No	NA	NA	NA	NA	NA	NA	NA	NA
S00832	S00832	UoC	none	Primary	lung	2b	Male	70	White	dead	77	TRUE	Current	NA	Frozen	NA	No	NA	NA	NA	NA	NA	NA	NA	NA
S00838	S00838	UoC	none	Primary	lung	3b	Male	73	White	dead	20	TRUE	Former	50	Frozen	NA	No	NA	NA	NA	NA	NA	NA	NA	NA
S01242	S01242	UoC	none	Primary	lung	1a	Female	76	White	dead	12	TRUE	Current	30	Frozen	NA	No	NA	NA	NA	NA	NA	NA	NA	NA
S01297T	S01297	UoC	none	Primary	lung	2b	Female	64	NA	NA	NA	TRUE	Current	NA	Frozen	NA	No	NA	NA	NA	NA	NA	NA	NA	NA
S01366	S01366	UoC	none	Primary	lung	3b	Male	68	White	dead	22	TRUE	Current	NA	Frozen	NA	No	NA	NA	NA	NA	NA	NA	NA	NA
S01512	S01512	UoC	none	Primary	lung	1a	Male	64	White	alive	4	TRUE	Current	40	Frozen	NA	No	NA	NA	NA	NA	NA	NA	NA	NA
S01524	S01524	UoC	none	Primary	lung	1a	Male	77	White	dead	11	TRUE	Former	25	Frozen	NA	No	NA	NA	NA	NA	NA	NA	NA	NA
S01542	S01542	UoC	none	Primary	lung	1b	Female	74	White	alive	43	TRUE	Current	50	Frozen	NA	No	NA	NA	NA	NA	NA	NA	NA	NA
S01578	S01578	UoC	none	Primary	lung	1a	Male	76	White	dead	34	TRUE	Former	60	Frozen	NA	No	NA	NA	NA	NA	NA	NA	NA	NA
S01861T	S01861	UoC	none	Primary	lung	3a	Male	68	NA	dead	3	TRUE	Former	NA	Frozen	NA	No	NA	NA	NA	NA	NA	NA	NA	NA
S01864	S01864	UoC	none	Primary	lung	3a	Male	52	NA	dead	29	TRUE	Current	NA	Frozen	NA	No	NA	NA	NA	NA	NA	NA	NA	NA
S01873T	S01873	UoC	none	Primary	lung	1b	Male	67	NA	dead	46	TRUE	Current	NA	Frozen	NA	No	NA	NA	NA	NA	NA	NA	NA	NA
S02065	S02065	UoC	NA	Primary	lung	1b	Male	81	White	dead	8	TRUE	Current	NA	Frozen	NA	No	NA	NA	NA	NA	NA	NA	NA	NA
S02093	S02093	UoC	none	Primary	lung	3a	Female	63	NA	dead	20	TRUE	Current	NA	Frozen	NA	No	NA	NA	NA	NA	NA	NA	NA	NA
S02163	S02163	UoC	none	Primary	lung	3a	Male	63	White	dead	21	TRUE	Former	>10	Frozen	NA	No	NA	NA	NA	NA	NA	NA	NA	NA
S02194	S02194	UoC	none	Primary metastasis	pleura	4	Male	64	NA	dead	5	TRUE	Current	NA	Frozen	NA	No	NA	NA	NA	NA	NA	NA	NA	NA
S02209	S02209	UoC	none	Primary	lung	1b	Male	83	White	dead	15	TRUE	Current	>10	Frozen	NA	No	NA	NA	NA	NA	NA	NA	NA	NA
S02234	S02234	UoC	none	Primary	lung	3a	Male	76	White	alive	22	TRUE	Current	60	Frozen	NA	No	NA	NA	NA	NA	NA	NA	NA	NA
S02241	S02241	UoC	none	Primary	lung	3a	Male	61	White	dead	2	TRUE	Current	35	Frozen	NA	No	NA	NA	NA	NA	NA	NA	NA	NA
S02242	S02242	UoC	none	Primary	lung	1b	Male	82	White	dead	3	TRUE	Current	90	Frozen	NA	No	NA	NA	NA	NA	NA	NA	NA	NA
S02243	S02243	UoC	none	Primary	lung	1	Male	64	White	dead	2	TRUE	Current	NA	Frozen	NA	No	NA	NA	NA	NA	NA	NA	NA	NA
S02244	S02244	UoC	NA	Primary	lung	4	Male	53	White	alive	76	TRUE	NA	NA	Frozen	NA	No	NA	NA	NA	NA	NA	NA	NA	NA
S02246	S02246	UoC	none	Primary	lung	2a	Male	68	White	dead	10	TRUE	Former	50	Frozen	NA	No	NA	NA	NA	NA	NA	NA	NA	NA
S02248	S02248	UoC	none	Primary	lung	2a	Male	67	White	alive	31	TRUE	Former	88	Frozen	NA	No	NA	NA	NA	NA	NA	NA	NA	NA
S02249	S02249	UoC	none	Primary	lung	3a	Male	74	White	dead	23	TRUE	Former	80	Frozen	NA	No	NA	NA	NA	NA	NA	NA	NA	NA
S02255	S02255	UoC	none	Primary	lung	1a	Female	64	White	alive	43	TRUE	Current	35	Frozen	NA	No	NA	NA	NA	NA	NA	NA	NA	NA
S02256	S02256	UoC	none	Primary	lung	3a	Male	61	White	dead	10	TRUE	Current	50	Frozen	NA	No	NA	NA	NA	NA	NA	NA	NA	NA
S02284	S02284	UoC	none	Primary	lung	1a	Male	66	NA	dead	19	TRUE	Former	24	Frozen	NA	No	NA	NA	NA	NA	NA	NA	NA	NA
S02285	S02285	UoC	none	Primary	lung	4	Male	83	NA	dead	32	TRUE	Former	24	Frozen	NA	No	NA	NA	NA	NA	NA	NA	NA	NA
S02286	S02286	UoC	none	Primary	lung	3a	Male	68	NA	dead	30	TRUE	Former	45	Frozen	NA	No	NA	NA	NA	NA	NA	NA	NA	NA
S02287	S02287	UoC	none	Primary	lung	1a	Male	62	NA	dead	23	TRUE	Current	21	Frozen	NA	No	NA	NA	NA	NA	NA	NA	NA	NA
S02288	S02288	UoC	none	Primary	lung	1a	Male	71	NA	dead	17	TRUE	Former	45	Frozen	NA	No	NA	NA	NA	NA	NA	NA	NA	NA
S02289	S02289	UoC	none	Primary	lung	3a	Female	58	NA	alive	79	TRUE	Former	21	Frozen	NA	No	NA	NA	NA	NA	NA	NA	NA	NA
S02290	S02290	UoC	none	Primary	lung	1a	Male	61	NA	dead	39	TRUE	Current	90	Frozen	NA	No	NA	NA	NA	NA	NA	NA	NA	NA
S02291	S02291	UoC	none	Primary	lung	1b	Female	65	NA	alive	42	TRUE	Former	60	Frozen	NA	No	NA	NA	NA	NA	NA	NA	NA	NA
S02293	S02293	UoC	none	Primary	lung	2a	Male	61	NA	dead	15	TRUE	Current	50	Frozen	NA	No	NA	NA	NA	NA	NA	NA	NA	NA
S02294	S02294	UoC	none	Primary	lung	1b	Female	61	NA	dead	5	TRUE	Current	10	Frozen	NA	No	NA	NA	NA	NA	NA	NA	NA	NA
S02295	S02295	UoC	none	Primary	lung	4	Male	53	NA	dead	7	TRUE	Current	35	Frozen	NA	No	NA	NA	NA	NA	NA	NA	NA	NA
S02296	S02296	UoC	none	Primary	lung	1a	Male	70	NA	dead	58	TRUE	Current	50	Frozen	NA	No	NA	NA	NA	NA	NA	NA	NA	NA
S02297	S02297	UoC	none	Primary	lung	1a	Male	68	NA	alive	164	TRUE	Former	30	Frozen	NA	No	NA	NA	NA	NA	NA	NA	NA	NA
S02298	S02298	UoC	none	Primary	lung	1b	Male	58	NA	dead	3	TRUE	Never	NA	Frozen	NA	No	NA	NA	NA	NA	NA	NA	NA	NA
S02299	S02299	UoC	none	Primary	lung	1b	Male	51	NA	alive	65	TRUE	Current	50	Frozen	NA	No	NA	NA	NA	NA	NA	NA	NA	NA
S02322	S02322	UoC	none	Primary	lung	2b	Female	70	White	alive	32	TRUE	Former	55	Frozen	NA	No	NA	NA	NA	NA	NA	NA	NA	NA
S02328	S02328	UoC	none	Primary	lung	3b	Male	63	White	alive	34	TRUE	Current	80	Frozen	NA	No	NA	NA	NA	NA	NA	NA	NA	NA
S02360	S02360	UoC	none	Primary	lung	1a	Male	57	White	alive	19	TRUE	Former	NA	Frozen	NA	No	NA	NA	NA	NA	NA	NA	NA	NA
S02375T	S02375	UoC	none	Primary	lung	1a	Female	75	NA	alive	19	TRUE	Current	60	Frozen	NA	No	NA	NA	NA	NA	NA	NA	NA	NA
S02376T	S02376	UoC	none	Primary	lung	1a	Female	57	NA	alive	13	TRUE	Current	43	Frozen	NA	No	NA	NA	NA	NA	NA	NA	NA	NA
S02378T	S02378	UoC	none	Primary	lung	1a	Female	70	NA	alive	34	TRUE	Current	100	Frozen	NA	No	NA	NA	NA	NA	NA	NA	NA	NA
S02382T	S02382	UoC	NA	Primary	lung	4	Male	59	White	dead	16	TRUE	Current	40	Frozen	NA	No	NA	NA	NA	NA	NA	NA	NA	NA
T120163	120163	TU	none	Primary	lung	2a	Female	46	NA	dead	NA	TRUE	Never	NA	Frozen	2012-05-24	No	NA	NA	NA	NA	NA	NA	NA	NA
T120165	120165	TU	none	Primary	lung	2b	Male	68	NA	alive	97.6	TRUE	Former/current	NA	Frozen	2012-05-25	No	NA	NA	NA	NA	NA	NA	NA	NA
T130020	130020	TU	none	Primary	lung	3a	Male	69	NA	alive	89.4	TRUE	Former/current	NA	Frozen	2013-01-25	No	NA	NA	NA	NA	NA	NA	NA	NA
T130023	130023	TU	none	Primary	lung	1a3	Male	55	NA	dead	NA	TRUE	Former/current	NA	Frozen	2013-01-31	No	NA	NA	NA	NA	NA	NA	NA	NA
T130157	130157	TU	none	Primary	lung	4	Male	77	NA	dead	6.9	TRUE	Former/current	NA	Frozen	2013-07-08	No	NA	NA	NA	NA	NA	NA	NA	NA
T130214	130214	TU	none	Primary	lung	3b	Male	55	NA	alive	82.1	TRUE	Former/current	NA	Frozen	2013-09-02	No	NA	NA	NA	NA	NA	NA	NA	NA
T130221	130221	TU	none	Primary	lung	2b	Male	62	NA	dead	2.9	TRUE	Former/current	NA	Frozen	2013-09-05	No	NA	NA	NA	NA	NA	NA	NA	NA
T130275	130275	TU	none	Primary	lung	1a2	Male	54	NA	dead	10.7	TRUE	Former/current	NA	Frozen	2013-10-14	No	NA	NA	NA	NA	NA	NA	NA	NA
T130338	130338	TU	none	Primary	lung	3b	Male	62	NA	dead	NA	TRUE	Former/current	NA	Frozen	2013-11-14	No	NA	NA	NA	NA	NA	NA	NA	NA
T130354	130354	TU	none	Primary	lung	1a3	Male	74	NA	dead	13.8	TRUE	Former/current	NA	Frozen	2013-11-26	No	NA	NA	NA	NA	NA	NA	NA	NA
T130397	130397	TU	none	Primary	lung	1b	Female	55	NA	alive	78.5	TRUE	Former/current	NA	Frozen	2013-12-19	No	NA	NA	NA	NA	NA	NA	NA	NA
T140188	140188	TU	none	Primary	lung	3a	Male	71	NA	dead	11.4	TRUE	Former/current	NA	Frozen	2014-03-24	No	NA	NA	NA	NA	NA	NA	NA	NA
T140332	140332	TU	none	Primary	lung	1b	Female	61	NA	dead	29	TRUE	Never	NA	Frozen	2014-04-14	No	NA	NA	NA	NA	NA	NA	NA	NA
T140343	140343	TU	none	Primary	lung	2a	Male	67	NA	alive	74.6	TRUE	Former/current	NA	Frozen	2014-04-15	No	NA	NA	NA	NA	NA	NA	NA	NA
T140627	140627	TU	none	Primary	lung	1a2	Male	55	NA	alive	73.4	TRUE	Former/current	NA	Frozen	2014-05-22	No	NA	NA	NA	NA	NA	NA	NA	NA
T140630	140630	TU	none	Primary	lung	3a	Male	54	NA	dead	6.4	TRUE	Former/current	NA	Frozen	2014-05-22	No	NA	NA	NA	NA	NA	NA	NA	NA
T140646	140646	TU	none	Primary	lung	3a	Male	66	NA	dead	12.4	TRUE	Former/current	NA	Frozen	2014-05-23	No	NA	NA	NA	NA	NA	NA	NA	NA
T140867	140867	TU	none	Primary	lung	2b	Female	47	NA	alive	72	TRUE	Never	NA	Frozen	2014-07-01	No	NA	NA	NA	NA	NA	NA	NA	NA
T141029	141029	TU	none	Primary	lung	3a	Female	67	NA	alive	70.8	TRUE	Former/current	NA	Frozen	2014-08-07	No	NA	NA	NA	NA	NA	NA	NA	NA
T141102	141102	TU	none	Primary	lung	2b	Male	73	NA	dead	45.8	TRUE	NA	NA	Frozen	2014-08-26	No	NA	NA	NA	NA	NA	NA	NA	NA
T141103	141103	TU	none	Primary	lung	2a	Male	70	NA	dead	11.1	TRUE	Former/current	NA	Frozen	2014-08-26	No	NA	NA	NA	NA	NA	NA	NA	NA
T141107	141107	TU	none	Primary	lung	3a	Male	64	NA	dead	10.3	TRUE	Former/current	NA	Frozen	2014-08-26	No	NA	NA	NA	NA	NA	NA	NA	NA
T141139	141139	TU	none	Primary	lung	3a	Male	60	NA	dead	2.7	TRUE	Former/current	NA	Frozen	2014-09-11	No	NA	NA	NA	NA	NA	NA	NA	NA
T141171	141171	TU	none	Primary	lung	3b	Male	57	NA	alive	68.7	TRUE	Former/current	NA	Frozen	2014-10-09	No	NA	NA	NA	NA	NA	NA	NA	NA
T141181	141181	TU	none	Primary	lung	3b	Male	47	NA	dead	27.2	TRUE	Former/current	NA	Frozen	2014-10-13	No	NA	NA	NA	NA	NA	NA	NA	NA
T141268	141268	TU	none	Primary	lung	1a3	Male	51	NA	alive	65.9	TRUE	Former/current	NA	Frozen	2014-12-31	No	NA	NA	NA	NA	NA	NA	NA	NA
T150025	150025	TU	none	Primary	lung	2a	Male	58	NA	dead	5.3	TRUE	Former/current	NA	Frozen	2015-01-21	No	NA	NA	NA	NA	NA	NA	NA	NA
T150143	150143	TU	none	Primary	lung	1b	Male	45	NA	alive	63.1	TRUE	Former/current	NA	Frozen	2015-03-25	No	NA	NA	NA	NA	NA	NA	NA	NA
T150257	150257	TU	none	Primary	lung	2b	Male	62	NA	dead	12.7	TRUE	NA	NA	Frozen	2015-05-27	No	NA	NA	NA	NA	NA	NA	NA	NA
T150452	150452	TU	none	Primary	lung	3b	Male	73	NA	dead	6.6	TRUE	Former/current	NA	Frozen	2015-08-06	No	NA	NA	NA	NA	NA	NA	NA	NA
T150558	150558	TU	none	Primary	lung	1b	Male	56	NA	alive	58.1	TRUE	Former/current	NA	Frozen	2015-08-24	No	NA	NA	NA	NA	NA	NA	NA	NA
T150913	150913	TU	none	Primary	lung	1a3	Male	59	NA	alive	55.3	TRUE	Former/current	NA	Frozen	2015-11-16	No	NA	NA	NA	NA	NA	NA	NA	NA
T150921	150921	TU	none	Primary	lung	2a	Female	65	NA	dead	30.9	TRUE	Never	NA	Frozen	2015-11-16	No	NA	NA	NA	NA	NA	NA	NA	NA
T160086	160086	TU	none	Primary	lung	1a3	Male	75	NA	alive	52.9	TRUE	Former/current	NA	Frozen	2016-01-27	No	NA	NA	NA	NA	NA	NA	NA	NA
T160626	160626	TU	none	Primary	lung	1b	Female	63	NA	dead	39.1	TRUE	Never	NA	Frozen	2016-06-15	No	NA	NA	NA	NA	NA	NA	NA	NA
T160642	160642	TU	none	Primary	lung	2b	Male	54	NA	dead	12.6	TRUE	NA	NA	Frozen	2016-06-17	No	NA	NA	NA	NA	NA	NA	NA	NA
T160725	160725	TU	none	Primary	lung	2a	Male	50	NA	dead	8.8	TRUE	Former/current	NA	Frozen	2016-07-05	No	NA	NA	NA	NA	NA	NA	NA	NA
T160730	160730	TU	none	Primary	lung	3a	Male	57	NA	dead	1.9	TRUE	Former/current	NA	Frozen	2016-07-05	No	NA	NA	NA	NA	NA	NA	NA	NA
T160767	160767	TU	none	Primary	lung	1b	Male	40	NA	dead	38.2	TRUE	NA	NA	Frozen	2016-07-13	No	NA	NA	NA	NA	NA	NA	NA	NA
T160772	160772	TU	none	Primary	lung	2b	Male	42	NA	dead	13.8	TRUE	Former/current	NA	Frozen	2016-07-14	No	NA	NA	NA	NA	NA	NA	NA	NA
T160774	160774	TU	none	Primary	lung	2b	Male	58	NA	dead	17.1	TRUE	NA	NA	Frozen	2016-07-15	No	NA	NA	NA	NA	NA	NA	NA	NA
T160777	160777	TU	none	Primary	lung	3a	Male	53	NA	alive	47.2	TRUE	Former/current	NA	Frozen	2016-07-15	No	NA	NA	NA	NA	NA	NA	NA	NA
T160792	160792	TU	none	Primary	lung	3a	Male	70	NA	dead	9.5	TRUE	Former/current	NA	Frozen	2016-07-18	No	NA	NA	NA	NA	NA	NA	NA	NA
T160939	160939	TU	none	Primary	lung	3a	Female	56	NA	alive	46	TRUE	Never	NA	Frozen	2016-08-19	No	NA	NA	NA	NA	NA	NA	NA	NA
T161152	161152	TU	none	Primary	lung	3a	Male	65	NA	dead	13.9	TRUE	Former/current	NA	Frozen	2016-10-24	No	NA	NA	NA	NA	NA	NA	NA	NA
T161264	161264	TU	none	Primary	lung	3a	Male	77	NA	alive	43.1	TRUE	Former/current	NA	Frozen	2016-11-14	No	NA	NA	NA	NA	NA	NA	NA	NA
T161286	161286	TU	none	Primary	lung	3a	Female	63	NA	dead	17.5	TRUE	Never	NA	Frozen	2016-11-18	No	NA	NA	NA	NA	NA	NA	NA	NA
T161385	161385	TU	none	Primary	lung	1a3	Male	81	NA	dead	12.7	TRUE	Former/current	NA	Frozen	2016-12-13	No	NA	NA	NA	NA	NA	NA	NA	NA
T161424	161424	TU	none	Primary	lung	1b	Male	38	NA	alive	41.9	TRUE	Former/current	NA	Frozen	2016-12-20	No	NA	NA	NA	NA	NA	NA	NA	NA
T170012	170012	TU	none	Primary	lung	1b	Male	63	NA	alive	41.5	TRUE	Former/current	NA	Frozen	2017-01-03	No	NA	NA	NA	NA	NA	NA	NA	NA
T170050	170050	TU	none	Primary	lung	3b	Male	74	NA	dead	6.6	TRUE	Former/current	NA	Frozen	2017-01-12	No	NA	NA	NA	NA	NA	NA	NA	NA
T170077	170077	TU	none	Primary	lung	3a	Male	74	NA	dead	14.5	TRUE	Former/current	NA	Frozen	2017-01-20	No	NA	NA	NA	NA	NA	NA	NA	NA
T170172	170172	TU	none	Primary	lung	1a3	Male	61	NA	alive	39.6	TRUE	Former/current	NA	Frozen	2017-02-27	No	NA	NA	NA	NA	NA	NA	NA	NA
T170319	170319	TU	none	Primary	lung	2b	Male	58	NA	alive	38.7	TRUE	Former/current	NA	Frozen	2017-03-28	No	NA	NA	NA	NA	NA	NA	NA	NA
T170393	170393	TU	none	Primary	lung	3a	Male	48	NA	alive	38.1	TRUE	Former/current	NA	Frozen	2017-04-13	No	NA	NA	NA	NA	NA	NA	NA	NA
T170412	170412	TU	none	Primary	lung	3a	Male	66	NA	dead	18.7	TRUE	NA	NA	Frozen	2017-04-18	No	NA	NA	NA	NA	NA	NA	NA	NA
T170483	170483	TU	none	Primary	lung	1a3	Male	51	NA	alive	37.5	TRUE	Former/current	NA	Frozen	2017-05-03	No	NA	NA	NA	NA	NA	NA	NA	NA
T170718	170718	TU	none	Primary	lung	3a	Male	62	NA	alive	35.8	TRUE	Former/current	NA	Frozen	2017-06-21	No	NA	NA	NA	NA	NA	NA	NA	NA
T170739	170739	TU	none	Primary	lung	2b	Male	63	NA	dead	15.4	TRUE	Former/current	NA	Frozen	2017-06-26	No	NA	NA	NA	NA	NA	NA	NA	NA
T170857	170857	TU	none	Primary	lung	3a	Male	66	NA	alive	34.9	TRUE	Former/current	NA	Frozen	2017-07-19	No	NA	NA	NA	NA	NA	NA	NA	NA
T171209	171209	TU	none	Primary	lung	2a	Male	61	NA	dead	24.5	TRUE	Former/current	NA	Frozen	2017-09-20	No	NA	NA	NA	NA	NA	NA	NA	NA
T171236	171236	TU	none	Primary	lung	3a	Female	63	NA	alive	32.6	TRUE	Former/current	NA	Frozen	2017-09-25	No	NA	NA	NA	NA	NA	NA	NA	NA
T171322	171322	TU	none	Primary	lung	3a	Male	55	NA	dead	17.8	TRUE	Former/current	NA	Frozen	2017-10-13	No	NA	NA	NA	NA	NA	NA	NA	NA
T171345	171345	TU	none	Primary	lung	3a	Male	58	NA	dead	23.8	TRUE	Former/current	NA	Frozen	2017-10-18	No	NA	NA	NA	NA	NA	NA	NA	NA
T171405	171405	TU	none	Primary	lung	3a	Male	67	NA	dead	16.3	TRUE	NA	NA	Frozen	2017-10-27	No	NA	NA	NA	NA	NA	NA	NA	NA
T171418	171418	TU	none	Primary	lung	3b	Female	45	NA	alive	31.4	TRUE	NA	NA	Frozen	2017-10-31	No	NA	NA	NA	NA	NA	NA	NA	NA
T171477	171477	TU	none	Primary	lung	3a	Male	58	NA	alive	31	TRUE	Former/current	NA	Frozen	2017-11-13	No	NA	NA	NA	NA	NA	NA	NA	NA
T171574	171574	TU	none	Primary	lung	2b	Male	58	NA	dead	19.3	TRUE	Former/current	NA	Frozen	2017-11-29	No	NA	NA	NA	NA	NA	NA	NA	NA
T171608	171608	TU	none	Primary	lung	2b	Male	65	NA	dead	24.6	TRUE	Former/current	NA	Frozen	2017-12-05	No	NA	NA	NA	NA	NA	NA	NA	NA
T180099	180099	TU	none	Primary	lung	2b	Male	63	NA	alive	28.6	TRUE	Former/current	NA	Frozen	2018-01-23	No	NA	NA	NA	NA	NA	NA	NA	NA
T180299	180299	TU	none	Primary	lung	3a	Male	71	NA	alive	26.9	TRUE	Former/current	NA	Frozen	2018-03-15	No	NA	NA	NA	NA	NA	NA	NA	NA
T180494	180494	TU	none	Primary	lung	1a3	Male	66	NA	alive	25.6	TRUE	Former/current	NA	Frozen	2018-04-23	No	NA	NA	NA	NA	NA	NA	NA	NA
T180562	180562	TU	none	Primary	lung	3a	Male	62	NA	alive	25.1	TRUE	Former/current	NA	Frozen	2018-05-08	No	NA	NA	NA	NA	NA	NA	NA	NA
T180594	180594	TU	none	Primary	lung	1a3	Male	69	NA	alive	25	TRUE	Former/current	NA	Frozen	2018-05-11	No	NA	NA	NA	NA	NA	NA	NA	NA
T180643	180643	TU	none	Primary	lung	1b	Female	65	NA	dead	19.6	TRUE	Never	NA	Frozen	2018-05-18	No	NA	NA	NA	NA	NA	NA	NA	NA
T180701	180701	TU	none	Primary	lung	2b	Male	63	NA	dead	12.3	TRUE	NA	NA	Frozen	2018-05-25	No	NA	NA	NA	NA	NA	NA	NA	NA
T180767	180767	TU	none	Primary	lung	1b	Male	78	NA	dead	23.2	TRUE	Former/current	NA	Frozen	2018-06-04	No	NA	NA	NA	NA	NA	NA	NA	NA
T180768	180768	TU	none	Primary	lung	3a	Male	51	NA	dead	13	TRUE	Former/current	NA	Frozen	2018-06-04	No	NA	NA	NA	NA	NA	NA	NA	NA
T180770	180770	TU	none	Primary	lung	1b	Male	69	NA	alive	24.2	TRUE	Former/current	NA	Frozen	2018-06-05	No	NA	NA	NA	NA	NA	NA	NA	NA
T180839	180839	TU	none	Primary	lung	1b	Male	63	NA	dead	10.7	TRUE	Former/current	NA	Frozen	2018-06-13	No	NA	NA	NA	NA	NA	NA	NA	NA
T181030	181030	TU	none	Primary	lung	2b	Male	64	NA	alive	23.1	TRUE	Former/current	NA	Frozen	2018-07-09	No	NA	NA	NA	NA	NA	NA	NA	NA
T181063	181063	TU	none	Primary	lung	3a	Male	68	NA	dead	19.9	TRUE	NA	NA	Frozen	2018-07-12	No	NA	NA	NA	NA	NA	NA	NA	NA
T181066	181066	TU	none	Primary	lung	2b	Male	58	NA	alive	23	TRUE	Former/current	NA	Frozen	2018-07-12	No	NA	NA	NA	NA	NA	NA	NA	NA
T181132	181132	TU	none	Primary	lung	3b	Male	62	NA	alive	22.7	TRUE	Former/current	NA	Frozen	2018-07-20	No	NA	NA	NA	NA	NA	NA	NA	NA
T181182	181182	TU	none	Primary	lung	1a2	Male	45	NA	alive	22.5	TRUE	Former/current	NA	Frozen	2018-07-26	No	NA	NA	NA	NA	NA	NA	NA	NA
T181207	181207	TU	none	Primary	lung	1a3	Male	67	NA	dead	13.2	TRUE	NA	NA	Frozen	2018-07-30	No	NA	NA	NA	NA	NA	NA	NA	NA
T181230	181230	TU	none	Primary	lung	1a3	Male	62	NA	alive	22.3	TRUE	Former/current	NA	Frozen	2018-08-02	No	NA	NA	NA	NA	NA	NA	NA	NA
T181374	181374	TU	none	Primary	lung	2b	Female	65	NA	alive	21.6	TRUE	Never	NA	Frozen	2018-08-22	No	NA	NA	NA	NA	NA	NA	NA	NA
T181423	181423	TU	none	Primary	lung	3a	Male	72	NA	dead	17.3	TRUE	Former/current	NA	Frozen	2018-08-30	No	NA	NA	NA	NA	NA	NA	NA	NA
T181758	181758	TU	none	Primary	lung	3a	Male	74	NA	dead	10.5	TRUE	Former/current	NA	Frozen	2018-10-19	No	NA	NA	NA	NA	NA	NA	NA	NA
T182084	182084	TU	none	Primary	lung	3a	Male	57	NA	dead	14.2	TRUE	Former/current	NA	Frozen	2018-12-05	No	NA	NA	NA	NA	NA	NA	NA	NA
T182097	182097	TU	none	Primary	lung	1b	Male	58	NA	alive	18	TRUE	Former/current	NA	Frozen	2018-12-07	No	NA	NA	NA	NA	NA	NA	NA	NA
T190069	190069	TU	none	Primary	lung	3a	Male	48	NA	alive	16.8	TRUE	Former/current	NA	Frozen	2019-01-14	No	NA	NA	NA	NA	NA	NA	NA	NA
T190089	190089	TU	none	Primary	lung	1b	Male	79	NA	dead	4.5	TRUE	Former/current	NA	Frozen	2019-01-16	No	NA	NA	NA	NA	NA	NA	NA	NA
T190106	190106	TU	none	Primary	lung	1b	Male	61	NA	alive	16.6	TRUE	Former/current	NA	Frozen	2019-01-18	No	NA	NA	NA	NA	NA	NA	NA	NA
T190197	190197	TU	none	Primary	lung	2a	Male	59	NA	alive	15.8	TRUE	Former/current	NA	Frozen	2019-02-13	No	NA	NA	NA	NA	NA	NA	NA	NA
T190206	190206	TU	none	Primary	lung	3a	Male	57	NA	alive	15.7	TRUE	Former/current	NA	Frozen	2019-02-14	No	NA	NA	NA	NA	NA	NA	NA	NA
T190533	190533	TU	none	Primary	lung	2b	Male	52	NA	alive	13.9	TRUE	Former/current	NA	Frozen	2019-04-09	No	NA	NA	NA	NA	NA	NA	NA	NA

### Sheet: Sheet2
	Description	osMonths *	overall survival time in months
		survivalStatus*	TRUE: Samples selected for survival anlasis in case of patient has multiple biopsy sites/ samples
		DataSet *	National Cancer Institute (NCI); Universities of Cologne (UoC); Tongji university (TU) and Rochester university (RU)
