## Supplementary Tables for "SCLC TumorMiner: A Genomics Platform for Small Cell Lung Cancer Precision Oncology": TableS5.xlsx

### Sheet: Sheet1
List of Selected genes for each NMF subgroups for relapse SCLC samples
NMF1r	NMF2r	NMF3r	NMF4r
MS4A8	SCHIP1	HP	F13A1
RALYL	DCC	ALB	FCGR1A
TFF3	EYA1	ORM1	POSTN
SLITRK6	DCX	APOA2	CCL2
FRMPD2	SLC6A15	ORM2	GBP5
CACNA1A	PTPRZ1	APOC3	SFRP2
DDC	TRHDE	TTR	PRRX1
SYT4	NEUROD1	FGB	PLTP
NOL4	IL12RB2	FGA	CXCL9
CBLN2	EYS	CYP3A4	MMP2
TCP11X2	PAX6	ALDOB	HMOX1
SCIN	SNCA	FGG	CCL4
CEL	LDHB	PLG	MFAP5
BAIAP3	COL4A5	HPD	MXRA5
ATP8A2	H3C6	RBP4	CCDC80
NKX2-1	RCOR2	TF	LILRB3
POTEJ	H2BC13	HRG	KRT6A
ASCL1	MKRN3	CYP2C9	CCL3
NXF2B	ST6GALNAC5	SERPINA1	IL2RA
NWD1	PAK3	HAMP	MMP9
RGL3	CRACD	HPX	LCP1
SMPD3	SYCP2L	ADH1B	CD3G
NELL1	H1-3	CYP2E1	COL15A1
CNKSR3	AK5	ADH1C	GBP1
TSPEAR	HMGA1	APOC2	COL1A1
PNMA6A	GPM6B	ITIH1	HAPLN3
POTEI	REC8	SERPINA3	MAP3K8
SYT10	ERBB4	SAA1	FCGR1B
RIMBP2	ADGRL3	CES1	SRGN
KRTAP12-2	KRT15	GSTA1	FBLN2
GCK	CCNB1IP1	VTN	CCL18
ADCY2	PCDH9	CPS1	TAP1
NHS	PPAT	PAH	COL3A1
ASXL3	DMC1	SAA2	CST2
ABCC8	PDGFD	CYP2C8	ENPP2
HOXB3	CDCA7	ITIH3	ABI3BP
NPIPB6	ORC6	C3	ALDH1A3
HOXB2	PINLYP	CFHR1	RNASE1
SRRM4	HSPA1A	MAT1A	PRDM1
FGF14	NME1	C4BPA	CD53
CSMD2	CTPS1	LPA	COL12A1
KCNB2	FBL	CFB	DOCK8
C9orf24	CDCA7L	C6	CMKLR1
AC235565.2	AKT3	AZGP1	COL1A2
DNAI1	FOXO3B	SLC22A1	LAPTM5
TTC6	COL4A6	MT1G	STAB1
RGS7	NME1-NME2	ITIH4	GZMB
ADAM28	ZNF814	CP	TLR2
PAX9	PLD5	ANG	S100A8
ABLIM2	PDZRN3	AOX1	GPNMB
CCDC183	PDCD2L	HGD	CD84
TMEM132B	H2AC8	APOC1	COL6A3
MACROD2	RPS19	FMO3	CD209
PLLP	CDIN1	PLGLB2	EPSTI1
KCNH7	RPL4	TDO2	LSP1
GRIK3	SALL4	PCK1	FCGR2A
DRC1	PLCXD1:ENSG00000182378.14	CYP3A5	S100A9
EPOR	PLCXD1:ENSG00000182378.14_PAR_Y	AADAC	CD38
CAMK1D		FTCD	NCKAP1L
MEOX2		CFHR3	CCL5
KIF19		HSD11B1	PLEK
ENTPD2		MT1H	THBS2
NPIPB9		PON1	SLAMF8
HOXB6		C4B	EFEMP1
PRUNE2		ABCB4	OLFML2B
DEUP1		PROC	IL10RA
HOXB8		ALDH1L1	CD36
USP41		GLYATL1	COL8A1
HYDIN		C4A	FYB1
PTPRN2		CFI	S100A11
PLEKHH2		PRG4	SEMA3A
FUT3		BHMT2	RAB31
RIMS2		A1BG	SLFN5
DTNA		ASGR1	ADAMDEC1
CRACDL		AGT	NCF4
AL357075.4		F12	TRPM3
MAPK15		KLKB1	GBP4
WDR17		GATM	SPP1
UNC13A		CYP4F3	SLC22A15
WNK2		MTTP	SLIT3
TEKT2		APOM	MCTP1
FAM86B1		MT1M	CD44
SLIT1		AKR1C1	GASK1B
HOXB4		AQP9	GZMA
NPIPB7		DEFB1	SAMSN1
SLC4A11		ABCC2	AEBP1
CAMK2B		F5	PCOLCE
SPAG17		LIPC	EGR2
CFAP54		HPN	CDH11
DPY19L2		TFR2	FBLN1
RGS9		CFH	IL1B
HOXB5		HSD17B13	GFPT2
TUBB8B		PDZK1	SPI1
CFAP43		HSD17B6	HSPB8
APC2		CLU	MGP
JHY		C5	COL5A1
ANK2		C1S	CTLA4
ATP6V1B1		AKR1C2	SELPLG
FAM166C		F10	LILRB4
AP3B2		PLGLB1	FAP
FAM183A		RBP5	VCAN
ZBTB7C		C1R	TNFSF13B
RSPH1		DMGDH	SAMD9L
ARMC3		ANPEP	FERMT3
ADGRV1		CYP2D6	NKD1
SPATA17		FBP1	IFI16
PCDHB10		ACSM5	DOCK2
ATP2A3		HPGD	DRAM1
ZDHHC11		ALDH8A1	LAIR1
TFCP2L1		HABP2	ITGA5
CDHR1		PON3	SEMA3F
CFAP61		RGN	NLRC5
C1QL3		FMO5	DAB2
SOX1		SPINK1	TSPAN18
SNTG2		MT1E	ARHGDIB
ADAMTS18		ACOX2	CEMIP
NBEA		CDO1	FGFR1
NRCAM		APOE	ME1
STAC		MASP1	TNC
GIPR		MT1X	CCL3L3
ANO9		PIPOX	PSTPIP1
ST6GAL2		GNMT	PLCD3
FOXA1		GHR	NID2
TMEM178B		ARSL	FPR1
FANK1		PLA2G2A	BMP4
ZDHHC11B		FAH	ANXA1
DOK6		GPT	SEMA4A
CATSPERG		DNASE1L3	EMP1
COL21A1		ABCC6	CTHRC1
TTC23L		ALDH2	DDR2
KSR2		C2orf72	RUNX1
SMYD3		MT1F	THBS1
ASIC3		REEP6	FBN1
CDON		LGALS4	LGALS1
DRICH1		SLC38A3	SPARC
NAV2		AC002996.1	CYP1B1
PITX1		SLC27A5	MMP14
PPIL6		EHHADH	SLC11A1
LRRC37A3		C7	TRPV2
TLE6		RARRES2	ITGAM
RIBC2		C2	SELL
XYLT1		HAAO	DKK3
DSCAML1		LEPR	CD248
TOX2		ACSM3	CALHM6
PCDHB12		BCHE	C15orf48
DNAH6		PCSK6	COL6A2
ZSCAN31		SERPING1	MOXD1
SLC6A17		TMEM176A	S100A4
GRIN1		RNASE4	BCL2A1
PCDHAC2		GJB1	SLAMF7
KIAA0319		ASS1	TMPRSS4
NEXMIF		HAL	WAS
COTL1		AKR1C3	IDO1
AK9		FXYD1	VDR
LFNG		ABAT	LPXN
DNAH7		NNMT	LRRK1
SPATA6L		GPD1	PDGFRB
PCDHB4		TMEM176B	HSPG2
MFSD6		TMEM220	ARHGAP30
TACC2		ALDH1A1	PLAU
SPIRE2		SERPINF1	ADAM12
CACNA1D		KHK	PTPRE
CCDC30		CLDN1	PREX1
CCDC110		EPHX2	PTPN14
SORCS2		PROS1	SLC7A8
PCSK1N		MT2A	VIM
ARMC2		CYP27A1	SPRY2
SYTL1		KMO	COL5A2
ICA1L		ONECUT1	PROCR
SYN3		COLEC11	RGL1
LYPD5		MMP7	MYL9
CELF3		ABCA6	GPX8
C11orf80		ST6GAL1	ANGPTL2
TBC1D3B		SEC14L2	THY1
SPEG		MAOB	COL6A1
RNF148		ADGRG6	ZBP1
ZMAT1		PTGR1	ADGRF5
RANBP17		TMPRSS6	MYOF
ARFGEF3		CCL14	PTPN7
SPTB		ABCC3	GAS7
FSCN2		CYP2J2	CD8B
		SELENOP	ITGA11
		ACADSB	EMP3
		MGST1	COL16A1
		HGF	ARHGAP18
		SLPI	FMNL1
		FXYD2	LHFPL2
		IL6R	LOX
		IL32	ZNF185
		HGFAC	EHD2
		ABCB1	MRC2
		PHYH	PCSK5
		AR	FOSL2
		MAOA	BTN3A2
		DGAT2	SFRP4
		MLXIPL	PTPN22
		HNMT	CLIC5
		DCXR	CCN1
		IQGAP2	ANTXR1
		IL1RAP	GPR183
		ACAA1	DOCK10
		BCO2	GYPC
		XDH	PLAGL1
		RNF128	ARHGAP31
		SLC7A2	CD163L1
		ALDH4A1	COL4A1
		METTL7A	EPHB2
		FUOM	ADGRL4
		CRYL1	CAV1
		GOLT1A	PMP22
		ETFB	EFEMP2
		KYNU	HEG1
		PNPLA3	GLI3
		SHMT1	CD109
		CRHBP	CAVIN1
		MT1A
		ALDH6A1
		GPX3
		SLC47A1
		ACAT1
		SLC27A2
		CEACAM1
		GAMT
		NPC1L1
		ECHDC3
		FOLH1
		AKR1B10
		SORD
		TLCD4
		CHI3L1
		ADHFE1
		CYB5A
		TFPI
		TSPAN8
		GLDC
		TNFSF10
		CYP4V2
		GRB14
		ABCA8
		CIDEB
		DPP4
		ASL
		SLC6A1
		NDRG2
		ETNK2
		EVA1A
		CYP39A1
		WDR72
		HLF
		PC
		PDZK1IP1
		FAM47E-STBD1
		EPHX1
		PRLR
		FGFR2
		NADK2
		PECR
		MYOM1
		PHYHD1
		VIL1
		CTH
		SLC22A18
		GGT1
		LIPG
		SLC1A1
		NLGN4Y
		ENPP1
		CFP
		CD302
		ACSS3
		IGFBP2
		NT5E
		KDM8
		SARDH
		CA2
		SEC16B
		CXCL2
		HMGCL
		ABHD14A-ACY1
		CETP
		PPARA
		GOLGA6B
		CRYZ
		MOCOS
		H6PD
		ESR1
		PLIN4
		LCAT
		SELENBP1
		GPLD1
		SUCLG2
		SLC1A2
		MGST2
		AIG1
		SLC25A20
		SUGCT
		EPHA1
		SGK2
		ADAMTSL3
		DHCR24
		QDPR
		OGDHL
		ST20-MTHFS
		SLC43A1
		ABLIM3
		ERRFI1
		PNPO
		DHRS3
		STARD10
		MFAP3L
		IGFBP3
		GOLGA6A
		CCDC68
		GOT1
		ACOT1
		SMIM24
		ACACB
		ALDH5A1
		HAND2
		DEPDC7
		SPTLC3
		PCTP
		RDH5
		FGGY
		DHODH
		DMD
		ENTPD5
		PCYT2
		OXER1
		ECHDC2
		PCBD1
		PLCXD2
		MSMO1
		PTH1R
		CAPN5
		SLC16A2
		NIPAL1
		CHPT1
		ECI2
		SORL1
		IVD
		HOMER2

### Sheet: Top-30
NMF1r	NMF2r	NMF3r	NMF4r
MS4A8	SCHIP1	HP	F13A1
RALYL	DCC	ALB	FCGR1A
TFF3	EYA1	ORM1	POSTN
SLITRK6	DCX	APOA2	CCL2
FRMPD2	SLC6A15	ORM2	GBP5
CACNA1A	PTPRZ1	APOC3	SFRP2
DDC	TRHDE	TTR	PRRX1
SYT4	NEUROD1	FGB	PLTP
NOL4	IL12RB2	FGA	CXCL9
CBLN2	EYS	CYP3A4	MMP2
TCP11X2	PAX6	ALDOB	HMOX1
SCIN	SNCA	FGG	CCL4
CEL	LDHB	PLG	MFAP5
BAIAP3	COL4A5	HPD	MXRA5
ATP8A2	H3C6	RBP4	CCDC80
NKX2-1	RCOR2	TF	LILRB3
POTEJ	H2BC13	HRG	KRT6A
ASCL1	MKRN3	CYP2C9	CCL3
NXF2B	ST6GALNAC5	SERPINA1	IL2RA
NWD1	PAK3	HAMP	MMP9
RGL3	CRACD	HPX	LCP1
SMPD3	SYCP2L	ADH1B	CD3G
NELL1	H1-3	CYP2E1	COL15A1
CNKSR3	AK5	ADH1C	GBP1
TSPEAR	HMGA1	APOC2	COL1A1
PNMA6A	GPM6B	ITIH1	HAPLN3
POTEI	REC8	SERPINA3	MAP3K8
SYT10	ERBB4	SAA1	FCGR1B
RIMBP2	ADGRL3	CES1	SRGN
KRTAP12-2	KRT15	GSTA1	FBLN2
