## Supplementary Tables for "SCLC TumorMiner: A Genomics Platform for Small Cell Lung Cancer Precision Oncology": TableS6.xlsx

### Sheet: Sheet1
List of Selected genes for each NMF subgroups for Untreated SCLC samples
NMF1u	NMF2u	NMF3u	NMF4u
GRP	ZIC2	AZGP1	SFTPC
ASCL1	DCX	ASCL2	SFTPA1
MS4A8	SHD	ANXA1	SFTPA2
DDC	SEZ6L	COLCA2	SFTPB
SCGN	NEUROD1	EFNA4	SFTPD
SCG2	CALB2	MYC	NAPSA
CEACAM5	RTN1	IRAG2	MARCO
CALCA	DPYSL4	MYB	SLC34A2
LCN15	ELAVL3	TFAP2C	SFTA2
SYT4	CBLN1	HOXC6	SERPINA1
SCN3A	STMN2	HOMER3	C4BPA
GPX2	GNG8	TGIF2	PTGDS
FOXA2	GDAP1L1	MT1G	DCN
TFF3	ELAVL4	CA9	ADH1B
DNAJC12	ZIC5	AQP5	SCGB3A2
NR0B2	ISL1	MDFI	PGC
SLC35D3	KIF5A	SOX9	CTSS
SEC11C	ATCAY	HOXC4	VSIG4
VGF	AC055839.2	C6orf141	ALOX5AP
KLK12	NHLH1	SYCP2	HLA-DQA1
NPPA	APC2	HOXC9	SCGB3A1
GJB1	TCEAL2	BARX2	C7
NPTX1	TLCD3B	KRT5	HLA-DRB5
SCN2A	UNC5A	FOXC1	HLA-DRB1
FAM3B	GNG3	NECTIN4	CD68
PKIB	NPTX2	YBX3	LYZ
SCIN	SST	COL2A1	CAV1
KCNK9	KCNK17	DMRT2	CTSH
RET	MRAP2	GALNT14	CYP4B1
TPH1	PPP1R17	NREP	CD52
NR0B1	GRIK3	EFHD1	HLA-DPA1
CALML3	CHRNA3	EHF	HLA-DRA
TNNT1	BRSK2	BCL11A	CHIT1
DAPL1	ELAVL2	RASD2	CCL18
PHGR1	MAP6	ADA	CTSE
SERGEF	FNDC5	ACSM3	CES1
CALY	TMEM151B	PRAME	PEBP4
PTPRH	GABRB3	TEAD2	HLA-DQB1
ALCAM	LHFPL4	LGALS7B	JCHAIN
IGFBP2	PCDH8	DSC2	MRC1
TNNI3	MTCL1	KAZN	AC233755.1
SMIM22	MAP1B	GAL	HBB
SPX	RIMS4	AVIL	HLA-DPB1
MYCL	PNMA2	SLC4A11	CD163
CEL	STMN4	ITGB4	C1QB
POF1B	TCEAL5	KRT17	AGER
FAM166C	CELF5	PRR15	CYBB
SMYD3	SOX11	KCTD1	CFD
CFHR3	DISP3	QPRT	FABP4
UCN3	SEMA6A	NOTCH2NLC	HOPX
ID2	DCC	C6orf132	LUM
C2CD4B	PALM	IGF2BP2	PTPRC
NTHL1	FAM131B	SMO	TPSB2
FOXJ1	CITED1	CLDN23	CD53
	EBF3	GRTP1	GPX3
	RTL5	CAPN13	SRGN
	SLC22A17	RBM38	HLA-DMA
	LRFN5	TESMIN	RNASE1
	CLIP3	MUC20	HLA-DMB
	POU3F2	MT1H	A2M
	B3GAT1	COL11A1	TPSAB1
	GLB1L3	AK4	GPRC5A
	ATP2B3	TFAP2B	ICAM1
	PTPRS	CHST9	C3
	SHF	DSG2	HP
	PIANP	S100P	CD36
	ST6GAL2	LAD1	CD4
	TUBB3	EPHB3	CCL21
	EFNB3	BCL2L12	ITGB2
	NHLH2	PADI2	C16orf89
	CORO2B	TRIM29	CEACAM6
	CHD7	TBX1	CD74
	RNF165	SMOX	DPT
	ATP6V1G2	HSPA6	EVI2B
	ATP8A2	GLYATL2	FCN3
	NMNAT2	TNFRSF21	FMO2
	MSI1	RALGPS2	HLA-DQB2
	ATOH7	FAM117A	TGFBR2
	PRPH	CBS	TGM2
	CNTFR	SH2B2	C1QA
	BEGAIN	NME4	CLDN18
	IQCN	ARHGEF35	MSR1
	TMEFF1	PTGFRN	AQP4
	SPOCK1	ASB13	MFAP4
	ENC1	SLC6A15	IL7R
	KLHDC8A		CAVIN2
	PRDM8		ADGRE5
	SEPTIN3		JAML
	SSTR2		INMT
	NLGN4X		TNNC1
	BAHCC1		LAPTM5
	ISLR2		HLA-DOA
	CERKL		C1S
	SP8		FCGR3A
	NSG1		LCP1
	NRXN3		TREM1
	HUNK		CLIC3
	SETBP1		MSLN
	TMEM240		LRRK2
	IGSF21		GYPC
	NDRG4		OLR1
	CECR2		PECAM1
	GALNT16		SLCO2B1
	RIMS3		ITM2A
	NRXN2		TCF21
	GRIK2		CCL14
	TTBK1		CFI
	TTC9B		NDNF
	HPCA		PLEK
	ILDR2		MMP2
	NACAD		GPNMB
	FLRT1		FCER1G
	PAK3		IL1R1
	RELN		TIMP3
	RNF112		CXCL17
	RUFY2		S100A4
	KIF26A		FOLR1
	NFIB		SELPLG
	KCNN1		CD37
	PKD1		VSIR
	WHRN		HBA2
	PLXNA3		SLC7A7
	NWD1		DOK2
	MICAL1		MS4A4A
	EPHB2		MNDA
	TBC1D24		CXCL16
	PNMA8A		ACP5
	INKA2		SPI1
	KALRN		CCDC69
	CCDC136		DRAM1
	NTNG2		CXCL2
	PLEKHH1		MS4A7
	PRRG3		FPR1
	PRRT2		C2
	EMILIN3		CLEC3B
	NUDT11		C1orf162
	ATRNL1		NCF2
			LAIR1
			DUSP1
			CAV2
			SCGB1A1
			CD69
			CSF1R
			C1QC
			CFH
			RGS1
			FOSB
			EFEMP1
			LSP1
			GIMAP4
			ABI3BP
			OSCAR
			BCL2A1
			DMBT1
			CYBRD1
			GIMAP7
			TYROBP
			SUSD2
			TFPI
			SASH3
			MS4A6A
			CASP1
			CSF3R
			TMEM119
			FBLN5
			CPM
			PIGR
			GIMAP6
			SLA
			PMP22
			RGCC
			SLC22A31
			SLC39A8
			NCKAP1L
			UPK3B
			AQP1
			ITGAL
			FCGR2A
			LST1
			IL16
			ZFP36
			HBA1
			CXCL12
			FGR
			HCST
			CD14
			TREM2
			DAB2
			NCF1
			FOS
			GMFG
			IL10RA
			FXYD1
			GIMAP5
			HMOX1
			AOC3
			CLEC7A
			HCLS1
			HPGD
			ALDH2
			LY86
			BTK
			AIF1
			ADGRF5
			TMEM273
			IRF8
			ARHGDIB
			F13A1
			CYTIP
			CCN1
			FGL2
			ENPP2
			SLC31A2
			NCF4
			MPEG1
			SPARCL1
			SLC40A1
			APOL3
			CCN5
			EVI2A
			FOLR2
			FPR3
			LCP2
			SLC11A1
			C5AR1
			CLEC10A
			SLC2A3
			IL6
			IL33
			CDH11
			STEAP4
			PRF1
			CD300LF
			GIMAP2
			CAVIN1
			HK3
			GGTA1
			TCIM
			CD86
			VIM
			BIN2
			CCR1
			LAMP3
			MMP19
			EGR1
			EPAS1
			TNS1
			COL8A1
			DLC1
			TNFRSF1B
			SCIMP
			AQP3
			FBP1
			NEDD9
			OLFML3
			EHD2
			MGP
			GPR183
			VWF
			LTBP2
			KCNJ15
			RRAD
			P3H2
			COLEC12
			AXL
			GIMAP8
			PLA2G1B
			SIRPB1
			CLEC12A
			HLA-DQA2
			S1PR4
			RCSD1
			AGR3
			PROS1
			SELENBP1
			TRPV2
			CLIC2
			CA2
			CD33
			FAM107A
			MALL
			CSF2RB
			ENG
			RRAS
			LIPA
			TGFBI
			SAMSN1
			EGR2
			RNASE6
			ARHGAP18
			TBX2
			PAPSS2
			COL6A2
			CD93
			GLIPR1
			PTGER4
			GADD45B
			ALDH3B1
			CCRL2
			RASGRP2
			SPON1
			SOCS3
			CALCRL
			TSC22D3
			DES
			TMBIM1
			FLRT3
			RAMP3
			AMY1C
			DPP4
			DPYD
			CLEC14A
			PDE4B
			KLF2
			IGSF6
			FAS
			APOD
			MYL9
			ATOH8
			STOM
			SYNPO
			C1orf116
			CAPN8
			ADA2
			ARHGAP15
			CHI3L2
			ANPEP
			EDNRB
			COL6A1
			EGFL6
			TBX4
			HMCN1
			SOD3
			ZCCHC24
			ABI3
			LIMS2
			CSF1
			C11orf96
			GPSM3
			CA4
			ADAMTSL4
			EPB41L2
			TAGAP
			ADAMTS1
			BTNL9
			THBD
			CDH5
			MEF2C
			ZEB2
			NTN4
			CTSO
			MYH11
			OLFML1
			CSRNP1
			MSRB3
			TXNIP
			PDGFRB
			ARHGEF6
			PLAC9
			PARVG
			ITGA4
			JUNB
			ITGA1
			TCN2
			CPQ
			EDNRA
			GASK1B
			TLR4
			SELENOP
			ITPR1
			GJA1
			KCNJ8
			PARM1
			CD302
			HSPB6
			PDLIM2
			GRAP
			PLA1A
			SCTR
			KIAA0040
			STING1
			NBL1
			LAMA2
			CD82
			CYGB
			PLN

### Sheet: Top-30
NMF1u	NMF2u	NMF3u	NMF4u
GRP	ZIC2	AZGP1	SFTPC
ASCL1	DCX	ASCL2	SFTPA1
MS4A8	SHD	ANXA1	SFTPA2
DDC	SEZ6L	COLCA2	SFTPB
SCGN	NEUROD1	EFNA4	SFTPD
SCG2	CALB2	MYC	NAPSA
CEACAM5	RTN1	IRAG2	MARCO
CALCA	DPYSL4	MYB	SLC34A2
LCN15	ELAVL3	TFAP2C	SFTA2
SYT4	CBLN1	HOXC6	SERPINA1
SCN3A	STMN2	HOMER3	C4BPA
GPX2	GNG8	TGIF2	PTGDS
FOXA2	GDAP1L1	MT1G	DCN
TFF3	ELAVL4	CA9	ADH1B
DNAJC12	ZIC5	AQP5	SCGB3A2
NR0B2	ISL1	MDFI	PGC
SLC35D3	KIF5A	SOX9	CTSS
SEC11C	ATCAY	HOXC4	VSIG4
VGF	AC055839.2	C6orf141	ALOX5AP
KLK12	NHLH1	SYCP2	HLA-DQA1
NPPA	APC2	HOXC9	SCGB3A1
GJB1	TCEAL2	BARX2	C7
NPTX1	TLCD3B	KRT5	HLA-DRB5
SCN2A	UNC5A	FOXC1	HLA-DRB1
FAM3B	GNG3	NECTIN4	CD68
PKIB	NPTX2	YBX3	LYZ
SCIN	SST	COL2A1	CAV1
KCNK9	KCNK17	DMRT2	CTSH
RET	MRAP2	GALNT14	CYP4B1
TPH1	PPP1R17	NREP	CD52
