## Supplementary Tables for "SCLC TumorMiner: A Genomics Platform for Small Cell Lung Cancer Precision Oncology": TableS9.xlsx

### Sheet: Unique Cell Surface Target
Table S8: List of Antibody–Drug Conjugates (ADCs): Genes, Payloads, Drugs and Clinical Status
Target (HUGO)
ANTXR1
AXL
CA9
CD274
CD276
CD38
CD44
CD46
CD54
CD56
CDH17
CDH6
CEACAM5
CEACAM6
CLDN18
CLDN6
DLK1
DLL3
EGFR
ERBB2
ERBB3
ERBB3+EGFR
F3
FAP
FN1
FOLH1
FOLR1
GPC1
GPC3
GPNMB
GUCY2C
ITGB6
LY75
MET
MSLN
MUC1
NECTIN4
ROR1
ROR2
SDC1
SEMA7A
SEZ6
SLC34A2
TACSTD2
TM4SF1
VTCN1

### Sheet: Drug information
Table S9: List of Antibody–Drug Conjugates (ADCs): Genes, Payloads, Drugs and Clinical Status
Target (HUGO)	Synonym	Payload	Drug Name	Indications	FDA-Clinical Notes	FDA-Clinical Status
ANTXR1	TEM8	Vedotin (tubulin)	CR011-vcMMAE (Glembatumumab vedotin)		Preclinical (St-Croix)	Preclinical
AXL		PBD dimer (DNA)	Mipasetamab Uzoptirine (ADCT-601)	Advanced refractory solid tumors	Clinical trial	Clinical trial
CA9	CAIX	HIF2A inhibitor	Belzutifan	Renal cell carcinoma	Approved	Approved by FDA
CD274	PDL1	TOP1 inhibitor	HLX43	Advanced refractory solid tumors	Clinical trial	Clinical trial
CD276	B7-H3	TOP1 inhibitor	YL201	Relapsed or refractory (R/R) B7-H3-positive AML	Clinical trial	Clinical trial
CD276	B7H3	Exatecan (TOP1)	BAT8009	Advanced refractory solid tumors	Clinical trial	Clinical trial
CD276	B7H3	TOP1 inhibitor	7MW3711	Advanced refractory solid tumors	Clinical trial	Clinical trial
CD276	B7H3	Duocarmycin (DNA)	Vobramitamab duocarmazine (MGC018)	Metastatic prostate cancer and advanced cancers	Clinical trial	Clinical trial
CD276	B7H3	Deruxtecan (TOP1)	DS-7300a	Advanced refractory solid tumors	Clinical trial	Clinical trial
CD276	B7H3	?	HS-20089	Advanced refractory solid tumors	Clinical trial	Clinical trial
CD276	B7H3	TOP1 inhibitor	HS-20093	Advanced refractory solid tumors	Clinical trial	Clinical trial
CD276	B7-H3	Deruxtecan (TOP1)	Ifinatamab-Dxd (Daichi Sankyo and Merck)	SCLC Advanced refractory solid tumors	Clinical trial	Clinical trial
CD38	CADPR1	Lenalidomide	TE-1146 (Dartumab lenalidomide)	Preclinical	Preclinical	Preclinical
CD44	HUTCH-1	Belotecan (KL610023 - Sichuan Kelun-Biotech)	AMT-116	Advanced refractory solid tumors	Clinical trial	Clinical trial
CD46		Monomethyl auristatin E (MMAE) (tubulin)	FOR46	Castration-resistant prostate cancer (mCRPC)	Clinical trial	Clinical trial
CD54	ICAM1	Deruxtecan (TOP1)	I1-Dxd	Metastatic melanoma, triple-negative breast cancer	Preclinical	Preclinical
CD56	NCAM1	DM1 (Myantansine derivative) (tubulin)	IMGN901	CD56-expressing tumors (SCLC, MCC (Merkel cell carcinoma), ovarian)	Clinical trial	Clinical trial
CD56	NCAM1	Monomethyl auristatin E (MMAE) (tubulin)	Adcitmer	MCC (Merkel cell carcinoma)	Preclinical	Preclinical
CDH17		?	TORL-3-600	Advanced colorectal cancers	Clinical trial	Clinical trial
CDH6		Exatecan (TOP1)	CUSP06	Platinum-resistant ovarian cancers and other advanced solid tumors	Clinical trial	Clinical trial
CEACAM5		TOP1 inhibitor	M9140 (EMD Serono)	Advanced refractory solid tumors	Clinical trial	Clinical trial
CEACAM5		Ravtansine (DM4) (tubulin)	Tusamitamab ravtansine (Sanofi)	Advanced refractory solid tumors	Clinical trial	Clinical trial
CEACAM5		TOP1 inhibitor	PF-08046050 (SGN-CEACAM5C)	Metastatic colon cancer, gastric and NSCLC	Clinical trial	Clinical trial
CEACAM5		SN38 (TOP1)	Labetuzumab Govitecan (IMMU-130)	Metastatic colon cancer	Clinical trial	Clinical trial
CEACAM5		Degrader	PRP0004 - Tusamitamab SMARCA2/4 (Prelude)		Preclinical	Preclinical
CEACAM6	CD66c	SN38 (TOP1)	EBC-129	Advanced refractory solid tumors	Clinical trial	Clinical trial
CEACAM6	CD66c	EBET (protein degrader)	84-EBET	Preclinical	Preclinical	Preclinical
CEACAM6	CD66c	None	BAY1834942	Reactivation of T-cells		Clinical trial
CLDN18	CLAUDIN18.2	?	TQB2103	Advanced refractory solid tumors: Gastric and pancreatic	Clinical trial	Clinical trial
CLDN18	CLAUDIN18.2	Monomethyl auristatin E (MMAE) (tubulin)	EO-3021	Solid tumors expressing CLDN18.2	Clinical trial	Clinical trial
CLDN18	CLAUDIN18.2	TOP1 inhibitor	SKB315	Solid tumors expressing CLDN18.2	Clinical trial	Clinical trial
CLDN18	CLAUDIN18.2	Monomethyl auristatin E (MMAE) (tubulin)	RC118	Solid tumors expressing CLDN18.2	Clinical trial	Clinical trial
CLDN18	CLAUDIN18.3	Monomethyl auristatin E (MMAE) (tubulin)	TORL-2-307-ADC	Solid tumors expressing CLDN18.2	Clinical trial	Clinical trial
CLDN18	CLAUDIN18.2	MMAE (tubulin)	CMG901		Clinical trial Phase 1	Clinical trial
CLDN18	CLAUDIN18.2	MMAE (tubulin)	LM-302 (TST001, LM-302)		Clinical trial Phase 1	Clinical trial
CLDN18	CLAUDIN18.2	Exatecan (TOP1)	IBI343	Pancreatic cancer	Clinical trial	Clinical trial
CLDN18	CLAUDIN18.2	Paload not displayed. Dual TROP2-CLDN18	BSI-725		Clinical trial	Clinical trial
CLDN6		Monomethyl auristatin E (MMAE) (tubulin)	TORL-1-23	Advanced refractory solid tumors	Clinical trial	Clinical trial
DLK1		PBD (DNA)	ADCT-701	ACC	Clinical trial	Clinical trial
DLK1		No Payload: Monospecific antibody	CBA-1205	Advanced cancers including HCC	Clinical trial Phase 1	Clinical trial
DLK1		MMAE (tubulin)	TORL-4-500	HCC, SCLC, Sarcoma	Preclinical	Preclinical
DLL3		T-cell engager CD3	Tarlatamab	SCLC	Approved by FDA	Approved by FDA
DLL3		TOP1 (10-11-MDO-7-propyl-CPT derivative = C24;DAR8)	ZL-1310	SCLC	Clinical trial	Clinical trial
DLL3		TOP1 inhibitor (P1021)	DB-1314	SCLC		Preclinical
EGFR		IR700	Akalux (Cetuximab Sarotalocan)	Locally advanced or locally recurrent head and neck cancer	Approved in Japan 2020	Approved outside US
EGFR		Monomethyl auristatin E (MMAE) (tubulin)	MRG003	EGFR-positive metastatic or advanced solid tumors	Clinical trial	Clinical trial
EGFR		Deruxtecan (TOP1)	AZD9592	EGFR-positive metastatic or advanced solid tumors	Clinical trial	Clinical trial
EGFR		Eribulin (tubulin)	BB-1705	Advanced refractory solid tumors	Clinical trial	Clinical trial
EGFR		Monomethyl auristatin E (MMAE) (tubulin)	Cetuximab MMAE (AGCM-22)	Preclinical Glioblastoma	Preclinical	Preclinical
ERBB2	HER2	Emtansine (tubulin)	Kadcyla (Trastuzumab emtansine) (T-DM1)	HER2-positive metastatic breast cancer	Approved 2013	Approved by FDA
ERBB2	HER2	Deruxtecan (TOP1)	Enhertu (Trastuzumab deruxtecan)	HER2-positive metastatic breast cancer, HER2-positive metastatic gastric cancer; Advanced HER-2-positive cancers	Approved 2019, 2022, 2024	Approved by FDA
ERBB2	HER2	MMAE (tubulin)	Aidexi (Disitamab vedotin)	Advanced or metastatic gastric cancer	Approved in China 2021	Approved outside US
ERBB2	HER2	Duocarmycin (DNA)	Trastuzumab Duocarmazine (SYD985)	HER2-positive cancers	Clinical trial	Clinical trial
ERBB2	HER2	?	CPO-301	HER2-positive cancers	Clinical trial	Clinical trial
ERBB2	HER2	Emtansine (tubulin)	IKS014	HER2-positive cancers	Clinical trial	Clinical trial
ERBB2	HER2	Monomethyl auristatin E (MMAE) (tubulin)	RC48-ADC	HER2-positive cancers	Clinical trial	Clinical trial
ERBB2	HER2	TOP1 inhibitor	TQB2103	HER2-positive cancers	Clinical trial	Clinical trial
ERBB2	HER2	?	GQ1007	HER2-positive cancers	Clinical trial	Clinical trial
ERBB2	HER2	?	BDC-1001	HER2-positive cancers	Clinical trial	Clinical trial
ERBB2	HER2	DM1 (Entactin = Myantansine derivative) (tubulin)	GQ1001	HER2-positive cancers	Clinical trial	Clinical trial
ERBB2	HER2	Monomethyl auristatin E (MMAE) (tubulin)	MRG002	HER2-positive breast cancer	Clinical trial	Clinical trial
ERBB2	HER2	?	DF1001	HER2-positive cancers	Clinical trial	Clinical trial
ERBB2	HER2	? (degrader)d	ORM-5029	HER2-positive cancers	Clinical trial	Clinical trial
ERBB2	HER2	Exatecan derivative (TOP1) (SHR 169265)	Trastuzumab rezetecan (SHR-A1811; Jiangsu Hengrui Pharmaceuticals, Suzhou, China)	HER2-positive cancers	Clinical trial	Clinical trial
ERBB3	HER3	Deruxtecan (TOP1)	Patritumab deruxtecan (U3-1402)	HER3-positive cancers - NSCLC and breast cancer	Clinical trial	Clinical trial
ERBB3	HER3	P1003 (P1021?) (TOP1)	DB-1310	HER3-positive cancers - NSCLC and breast cancer	Preclinical	Preclinical
ERBB3+EGFR	HER3 + EGFR (Bispecific)	Ed-04 (TOP1 CPT derivative)	Izalontamab Bengitecan (Bl-B01D1)	HER3 & EGFR positive cancers - NSCLC and breast cancer	Clinical trial	Clinical trial
F3	Thromboplastin/Tissue Factor	Vedotin (tubulin)	Tivdak (Tisotumab vedotin)	Metastatic cervical cancer	Approved 2021	Approved by FDA
F3	TF, Coagulation Factor 3	Monomethyl auristatin E (MMAE) (tubulin)	XB002	Advanced refractory solid tumors	Clinical trial	Clinical trial
F3	TF, Coagulation Factor 3	?	MRG004A (DAR4)	Advanced refractory solid tumors	Clinical trial	Clinical trial
F3	Tissue Factor	Exatecan (TOP1)	STRO-004		Preclinical	Preclinical
FAP	MTX5?	Tubulysin (tubulin)	OMTX705	Advanced refractory solid tumors	Clinical trial	Clinical trial
FN1		Auristatin 0101	PYX-201	Advanced refractory solid tumors	Clinical trial	Clinical trial
FOLH1	PSMA	Microtubule inhibitor	ARX517-PSMA-ADC	PSMA expressing tumors	Clinical trial	Clinical trial
FOLH1	PSMA	STING agonist	E7766		Clinical trial	Clinical trial
FOLR1	Folate Receptor alpha	DM4 (tubulin)	Elahere (Mirvetuximab soravtansine) (MORAb-202)	Ovarian cancer	Approved 2022	Approved by FDA
FOLR1	Folate Receptor alpha	DUO-5 (tubulin)	AMT-151	Ovarian cancer	Clinical trial	Clinical trial
FOLR1	Folate Receptor alpha	3-aminophenyl hemiasterlin (SC209)	Luveltamab tazevibulin (STRO-002)	Ovarian and endomietrial cancers	Clinical trial	Clinical trial
FOLR1	Folate Receptor alpha	Eribulin (tubulin)	Farletuzumab Ecteribulin (MORAb-202)	Ovarian , endomietrial and NSCL cancers	Clinical trial	Clinical trial
FOLR1	Folate Receptor alpha	DM4 (Maytansinoid derivative) (tubulin)	Mirvetuximab soravtansine (IMGN853)		Clinical trial	Clinical trial
FOLR1	Folate Receptor alpha	DM21 (Maytansinoid derivative) (tubulin)	IMGN151-1001	Recurrent endometrial cancer, recurrent, high-grade serous epithelial ovarian, primary peritoneal, or fallopian tube cancers	Clinical trial	Clinical trial
FOLR1	Folate Receptor alpha	Monomethyl auristatin E (MMAE) (tubulin)	CBP-1008	Advanced refractory solid tumors	Clinical trial	Clinical trial
FOLR1	Folate Receptor alpha	Deruxtecan (TOP1)	AZD5335	Ovarian cancer	Clinical trial	Clinical trial
FOLR1	Folate Receptor alpha	Monomethyl auristatin E (MMAE) (tubulin)	CBP-1018	Advanced refractory solid tumors	Clinical trial	Clinical trial
FOLR1	Folate Receptor alpha	Exatecan (TOP1)	PRO1184		Clinical trial	Clinical trial
FOLR1	Folate Receptor alpha	TOP1 inhibitor	BAT8006	Advanced refractory solid tumors	Preclinical	Preclinical
GPC1		Monomethyl auristatin E (MMAE) (tubulin)	GPC1-ADC	Glioblastoma	Preclinical	Preclinical
GPC3		SN-38 (TOP1)	Codrituzumab-MC-Vc-PAB-SN38 ADC	Hepatocellular carcinomas (HCC)		Preclinical
GPC3		Monomethyl auristatin E (MMAE) (tubulin)	Codrituzumab-MC-Vc-PAB-MMAE ADC	Hepatocellular carcinomas (HCC)		Preclinical
GPC3		Duocarmycin (DNA)	Codrituzumab-MC-Vc-PAB-Duocarmycin ADC	Hepatocellular carcinomas (HCC)		Preclinical
GPNMB		Vedotin (tubulin)	Glembatumumab vedotin	Metastatic melanoma, triple-negative breast cancer	Clinical trial	Clinical trial
GUCY2C	Guanylate cyclase 2C	Vedotin (tubulin)	Indusatumab vedotin (TAK-264)	Pancreatic adenocarcinoma, gastric adenocarcinoma	Clinical trial	Clinical trial
ITGB6	Integrin	Exatecan (TOP1)	STRO-006			Preclinical
LY75	CD205	DM4 (tubulin)	OBT076	Tumor expressing high CD205	Clinical trial	Clinical trial
MET		M24 (Myantansine derivative) (tubulin)	REGN5093-M114	MET overexpressing advanced cancers (NSCLC)	Clinical trial	Clinical trial
MET			RC108-ADC	MET overexpressing advanced cancers (NSCLC)	Clinical trial	Clinical trial
MET		TOP1 inhibitor	ABBV-400	Advanced refractory solid tumors		Clinical trial
MSLN	Mesothelin	Ravtansine (DM4) (tubulin)	Anetumab ravtansine	Various solid tumors including mesothelioma, pancreatic cancer and ovarian cancer	Clinical trial	Clinical trial
MUC1	Mucin 1	Deruxtecan (TOP1)	DS-3939	Advanced refractory solid tumors	Clinical trial	Clinical trial
NECTIN4		Vedotin (tubulin)	Padcev (Enfortumab vedotin)	Urothelial cancer	Approved 2019	Approved by FDA
NECTIN4		Monomethyl auristatin E (MMAE) (tubulin)	9MW2821	Urothelial cancer and advanced Malignant solid tumors	Clinical trial	Clinical trial
NECTIN4		Monomethyl auristatin E (MMAE) (tubulin)	CRB-701	Advanced refractory solid tumors expressing nectin-4	Clinical trial	Clinical trial
NECTIN4		?	LY4101174	Advanced refractory solid tumors expressing nectin-4	Clinical trial	Clinical trial
NECTIN4		AP052 (tubulin)	ADRX-0706	Advanced refractory solid tumors expressing nectin-4	Clinical trial	Clinical trial
NECTIN4		TOP1 inhibitor	BAT8007	Advanced refractory solid tumors expressing nectin-4	Clinical trial	Clinical trial
ROR1	Tyrosine Kinase Orphan	PBD (DNA)	CS5001	Advanced refractory solid tumors	Clinical trial	Clinical trial
ROR2	Tyrosine Kinase Orphan	Vedotin (tubulin)	Ozuriftamab vedotin (CAB-ROR2-ADC)	Advanced refractory solid tumors	Clinical trial	Clinical trial
SDC1	CD138 (syndecan)	CAR T	Anti-SDC1 CAR-T	Multiple Myeloma and other tumors	Clinical trial	Clinical trial
SDC1	CD138 (syndecan)	Ravtansine	Indatuximab Ravtansine (BT062)	Multiple Myeloma and other tumors	Clinical trial	Clinical trial
SEMA7A		Auristatin E/DM1	5E3-vedotin	Relapsed or refractory multiple myeloma	Preclinical	Preclinical
SEZ6		Calicheamcin	ABBV-011	Relapsed or refractory (R/R) SCLC	Clinical trial	Clinical trial
SEZ6		TOP1? (undisclosed)	ABBV-706	Relapsed or refractory (R/R) SCLC	Clinical trial	Clinical trial
SLC34A2		Auristatin F hydroxypropylamide (AF-HPA)	Upifitamab Rilsodotin	NSCLC	Preclinical	Preclinical
TACSTD2	TROP-2	SN-38 (TOP1)	Trodelvy (Sacituzumab govitecan-hziy)	Metastatic triple-negative breast cancer, metastatic urothelial cancer	Approved 2020	Approved by FDA
TACSTD2	TROP-2	Deruxtecan (TOP1)	Datopotamab deruxtecan	HR+, HER2-negative breast cancer	Approved 2025?	Approved by FDA
TACSTD2	TROP-2	Deruxtecan (TOP1)	Datopotamab deruxtecan	TROP-2 overexpressing tumors	Clinical trial	Clinical trial
TACSTD2	TROP-2	T030 (TOP1)	Sacitizumab tirumotecan		Clinical trial	Clinical trial
TACSTD2	TROP-2	Exatecan (TOP1)	OBI-992		Preclinical	Preclinical
TACSTD2	TROP-2	Amanitin	hRS7 (Heidelberg Pharma)	TNBC; pancreatic	Preclinical	Preclinical
TM4SF1	Endothelial	Maytansin (Tubulin)	AGX101 (Angiex)		Clinical trials	Clinical trial
VTCN1	B7H4	Microtubule inhibitor	XMT-1660	Breast, ovarian and endometrial cancers	Clinical trial	Clinical trial
VTCN1	B7H4	Deruxtecan (TOP1)	AZD8205	Various preclinical cancer models		Clinical trial
