## Supplementary Tables for "SCLC TumorMiner: A Genomics Platform for Small Cell Lung Cancer Precision Oncology": TableS10.xlsx

### Sheet: Sheet1
criteria / Cancer portal	SCLC TumorMiner	CbioPortal	Xena	SurvSig
website	https://discover.nci.nih.gov/SclcTumorMinerCDB/	https://www.cbioportal.org/	https://xenabrowser.net/	https://survsig.hcemm.eu/
SCLC datasets
Metastatic tumors	Yes	No	No	Yes
Primay tumors	Yes	Yes	Yes	Yes
SCLC data type
clinical (age, TMB ..)	Yes	Yes	Yes	Yes
treatment/drug response	Yes	No	No	No
treatment/drug history	No	No	No	No
Expression (rnaseq)	Yes	Yes	No	Yes
Batch effect rnaseq removal	Yes	No (z-score)	No	No
mutation variants	Yes	Yes	No	No
mutation gene level	Yes	No	No	No
methylation probes	No	No	No	No
methylation gene level	Yes	No	No	No
Copy number	Yes	Yes	No	No
Signatures scores	Yes	No	No	Yes
Hallmark/Pathway scores	Yes	Yes	No	Yes
Single Cell expression	No	No	Yes	No
Analysis/Functionalities - In general
Univariate (correlation)
correlation scatter	Yes	Yes	Yes	Yes
pattern comparison	Yes	Yes (Limited)	No	Yes (Limited)
multivariate analysis
linear regression	Yes	No	No	No
lasso	Yes	No	No	No
variant query	Yes	Yes + visualization	Yes	No
Gene Survival analysis
Cox univariate and KM plots	Yes	Yes	Yes	Yes
Cox multivariate and KM plots	Yes	No	No	Yes
Lasso Cox	Yes	No	No	No
Group comparison
survival (KM)	Yes	Yes	Yes	Yes
clinical	No	Yes	No	No
mutation or copy or expression	No	Yes	Yes	No
Heatmap generation	Yes	Yes (oncoprint)	Yes	Yes
with Clustering	No	No	No	Yes
Patient query
patient query	Yes	Yes	No	No
View clinical data	Yes	Yes	No	No
View geNomics data	Yes	Yes	No	No
mutation variant level	Yes	Yes	No	No
mutation gene level	Yes	No	No	No
methylation gene level	Yes	No	No	No
copy gene level	Yes	No	No	No
Pathway View	No	Yes (No evidence for alteration)	No	No
pathalogy report & Tissue image	No	Yes	No	No
treatment history view	No	Yes	No	No
treatment response	Yes	No	No	No
Gene filtering options	Yes	No	No	No
Patient comparison
patient to patient comparison	Yes	No	No	No
patient to cell line comparison	Yes	No	No	No
