## Supplementary Tables for "SCLC TumorMiner: A Genomics Platform for Small Cell Lung Cancer Precision Oncology": TableS12.xlsx

### Sheet: Sheet1
Detailed list of gene signatures used in this study.
NE signature	Stroma signature	Immune signature	Y chromosome signature	APM signature	Epithelial signature	RepStress signature	CES signature
BEX1	DCN	LCP2	DDX3Y	PSMB5	ADAP1	SRSF1	CENPA
ASCL1	PAPPA	LSP1	UTY	PSMB6	ATP2C2	SUV39H1	HJURP
INSM1	SFRP4	FYB1	KDM5D	PSMB7	CLDN3	GINS1	OIP5
CHGA	THBS2	PLEK	USP9Y	PSMB8	CLDN4	PRPS1	CENPW
TAGLN3	LY86	HCK	ZFY	PSMB9	CLDN7	KPNA2	CENPN
KIF5C	CXCL14	IL10RA	RPS4Y1	PSMB10	EHF	AURKB	CENPM
CRMP1	FOXF1	LILRB1	TMSB4Y	TAP1	EPN3	TNPO2	CENPU
SCG3	COL10A1	NCKAP1L	EIF1AY	TAP2	ESRP1	ORC6	CENPL
SYT4	ACTG2	LAIR1		ERAP1	ESRP2	CCNA2	CENPK
RTN1	APBB1IP	NCF2		ERAP2	GRHL1	LIG3	ZWINT
MYT1	SH2D1A	CYBB		CANX	GRHL2	MTF2	SPC24
SYP	SULF1	PTPRC		CALR	IRF6	GADD45G	SPC25
KIF1A	MSR1	IL7R		PDIA3	LLGL2	POLA1	NUF2
TMSB15A	C3AR1	LAPTM5		TAPBP	MARVELD2	RFC5	NDC80
SYN1	FAP	CD53		B2M	MARVELD3	RMI1
SYT11	PTGIS	EVI2B		HLA-A	MYO5B	RRM1
RUNDC3A	ITGBL1	SLA		HLA-B	OVOL1
TFF3	BGN	ITGB2		HLA-C	PRSS8
CHGB	CXCL12	GIMAP4			RAB25
TLCD3B	ECM2	MYO1F			S100A14
SH3GL2	FCGR2A	HCLS1			ST14
BSN	MS4A4A	MNDA			TJP3
SEZ6	CCN4	IL2RG
TMSB15B (ENSG00000158427.15)	COL1A2	CD48
CELF3	MS4A6A	AOAH
	EDNRA	CCL5
	VCAM1	LTB
	ADGRA2	GMFG
	SCUBE2	GIMAP6
	AIF1	GZMK
	HEPH	LST1
	LUM	GPR65
	PTGER3	LILRB2
	RUNX1T1	WIPF1
	CDH5	CD37
	PIK3R5	BIN2
	RAMP3	FCER1G
	LDB2	IKZF1
	COX7A1	TYROBP
	EDIL3	FGL2
	DDR2	FLI1
	FCGR2B	IRF8
	PLPPR4	ARHGAP15
	COL15A1	SH2B3
	AOC3	TNFRSF1B
	ITIH3	DOCK2
	FMO1	CD2
	PRKG1	ARHGEF6
	PLXDC1	CORO1A
	VSIG4	LY96
	COL6A3	LYZ
	SGCD	ITGAL
	COL3A1	TNFAIP3
	F13A1	RNASE6
	OLFML1	TGFB1
	IGSF6	PSTPIP1
	COMP	CST7
	HGF	RGS1
	GIMAP5	FGR
	ABCA6	SELL
	ITGAM	MICAL1
	MAF	TRAF3IP3
	ITM2A	ITGA4
	CLEC7A	MAFB
	ASPN	ARHGDIB
	LRRC15	IL4R
	ERG	RHOH
	CD86	HLA-DPA1
	TRAT1	NKG7
	COL8A2	NCF4
	TCF21	LPXN
	CD93	ITK
	CD163	SELPLG
	GREM1	HLA-DPB1
	LMOD1	CD3D
	TLR2	CD300A
	ZEB2	IL2RB
	C1QB	ADCY7
	KCNJ8	PTGER4
	KDR	SRGN
	CD33	CD247
	RASGRP3	CCR7
	TNFSF4	MSN
	CCR1	ALOX5AP
	CSF1R	PTGER2
	BTK	RAC2
	MFAP5	GBP2
	MXRA5	VAV1
	ISLR	CLEC2B
	ARHGAP28	P2RY14
	ZFPM2	NFKBIA
	TLR7	S100A9
	ADAM12	IFI30
	OLFML2B	MFSD1
	ENPP2	RASSF2
	CILP	TPP1
	SIGLEC1	RHOG
	SPON2	CLEC4A
	PLXNC1	GZMB
	ADAMTS5	PVRIG
	SAMSN1	S100A8
	CH25H	CASP1
	COL14A1	BCL2A1
	EMCN	HLA-E
	RGS4	KLRB1
	PCDH12	GNLY
	RARRES2	RAB27A
	CD248	IL18RAP
	PDGFRB	TPST2
	C1QA	EMP3
	COL5A3	GMIP
	IGF1	LCK
	SP140	IL32
	TFEC	PTPRCAP
	TNN	LGALS9
	ATP8B4	CCDC69
	ZNF423	SAMHD1
	FRZB	TAP1
	SERPING1	GBP1
	ENPEP	CTSS
	CD14	GZMH
	DIO2	ADAM8
	FPR1	GLRX
	IL18R1	PRF1
	HDC	CD69
	NME8	HLA-B
	PDE2A	HLA-DMA
	RSAD2	CD74
	ITIH5	KLRK1
	FASLG	PTPRE
	MMP3	HLA-DRA
	NOX4	VNN2
	WNT2	TCIRG1
	LRRC32	RABGAP1L
	CXCL9	CSTA
	TENM4	ZAP70
	FBLN2	HLA-F
	EGFL6	HLA-G
	IL1B	CD52
	SPON1	CD302
	CD200	CD27
