## Supplementary Tables for "SCLC TumorMiner: A Genomics Platform for Small Cell Lung Cancer Precision Oncology": TableS13.xlsx

### Sheet: TU-WES-coverage-qualimap-98-sel
Sample_Name	≥ 30X	Median cov	Mean cov
N120163	0.976	131.0X	163.5X
T120163	0.984	175.0X	220.4X
N120165	0.967	113.0X	139.7X
T120165	0.986	178.0X	227.0X
N130020	0.967	121.0X	151.7X
T130020	0.98	152.0X	196.6X
N130023	0.981	146.0X	184.9X
T130023	0.985	168.0X	212.0X
N130157	0.967	110.0X	139.4X
T130157	0.983	173.0X	230.9X
N130214	0.976	125.0X	157.1X
T130214	0.979	164.0X	219.6X
N130221	0.974	122.0X	155.1X
T130221	0.985	203.0X	249.7X
T130275	0.977	154.0X	191.0X
N130275	0.98	149.0X	191.8X
T130338	0.976	146.0X	183.3X
N130338	0.977	150.0X	166.9X
T130354	0.977	143.0X	172.7X
N130354	0.98	147.0X	187.7X
N130397	0.975	138.0X	173.9X
T130397	0.976	157.0X	192.7X
T140188	0.977	144.0X	189.5X
N140188	0.971	119.0X	144.9X
T140332	0.921	114.0X	158.8X
N140332	0.937	82.0X	91.3X
T140343	0.968	131.0X	164.5X
N140343	0.962	104.0X	130.5X
T140627	0.987	205.0X	253.9X
N140627	0.981	146.0X	186.1X
T140630	0.978	153.0X	191.7X
N140630	0.959	105.0X	130.4X
T140646	0.977	148.0X	182.8X
N140646	0.958	102.0X	127.5X
T140867	0.974	141.0X	187.8X
N140867	0.987	209.0X	261.1X
T141029	0.976	156.0X	193.1X
N141029	0.913	99.0X	137.8X
N141102	0.986	180.0X	215.5X
T141102	0.978	146.0X	192.3X
T141103	0.977	150.0X	190.8X
N141103	0.964	110.0X	134.6X
N141107	0.971	137.0X	167.0X
T141107	0.975	145.0X	183.1X
T141139	0.97	147.0X	195.8X
N141139	0.982	157.0X	193.5X
T141171	0.976	149.0X	192.1X
N141171	0.958	109.0X	133.5X
T141181	0.962	124.0X	160.3X
N141181	0.958	106.0X	131.0X
T141268	0.977	147.0X	197.0X
N141268	0.963	114.0X	144.0X
T150025	0.975	145.0X	180.2X
N150025	0.958	108.0X	134.6X
T150143	0.975	157.0X	199.0X
N150143	0.957	107.0X	132.4X
T150257	0.972	130.0X	159.6X
N150257	0.925	110.0X	162.2X
N150452	0.951	92.0X	114.7X
T150452	0.974	132.0X	175.8X
T150558	0.974	132.0X	165.8X
N150558	0.949	100.0X	121.0X
T150913	0.975	154.0X	190.5X
N150913	0.979	149.0X	185.6X
N150921	0.962	114.0X	139.6X
T150921	0.97	142.0X	176.4X
N160086	0.949	97.0X	122.5X
T160086	0.98	167.0X	208.7X
T160626	0.973	142.0X	179.2X
N160626	0.963	115.0X	142.2X
T160642	0.961	121.0X	162.1X
N160642	0.953	100.0X	126.4X
N160725	0.974	119.0X	153.3X
T160725	0.98	179.0X	223.8X
T160730	0.98	157.0X	191.4X
N160730	0.971	118.0X	155.2X
T160767	0.98	157.0X	193.3X
N160767	0.976	124.0X	154.0X
T160772	0.981	160.0X	198.1X
N160772	0.971	122.0X	154.8X
N160774	0.951	95.0X	120.7X
T160774	0.977	148.0X	183.3X
T160777	0.97	123.0X	155.0X
N160777	0.962	107.0X	138.9X
N160792	0.963	113.0X	141.4X
T160792	0.968	122.0X	155.7X
T160939	0.974	144.0X	184.0X
N160939	0.969	116.0X	148.2X
T161152	0.936	124.0X	189.2X
N161152	0.962	112.0X	143.0X
T161264	0.977	142.0X	178.2X
N161264	0.979	136.0X	161.6X
T161286	0.957	113.0X	140.3X
N161286	0.973	129.0X	164.9X
N161385	0.951	96.0X	118.9X
T161385	0.979	146.0X	189.8X
N161424	0.911	99.0X	138.8X
T161424	0.988	208.0X	269.0X
N170012	0.947	95.0X	116.5X
T170012	0.978	158.0X	226.0X
T170050	0.987	201.0X	262.6X
N170050	0.956	103.0X	128.0X
T170077	0.972	140.0X	189.8X
N170077	0.968	114.0X	140.1X
N170172	0.974	125.0X	154.4X
T170172	0.975	140.0X	169.6X
T170319	0.97	143.0X	173.1X
N170319	0.968	113.0X	138.6X
T170393	0.981	165.0X	206.9X
N170393	0.975	134.0X	168.3X
T170412	0.965	122.0X	153.2X
N170412	0.957	100.0X	128.5X
T170483	0.959	111.0X	144.3X
N170483	0.966	113.0X	141.6X
T170718	0.963	126.0X	174.1X
N170718	0.967	115.0X	145.1X
T170739	0.973	137.0X	168.8X
N170739	0.953	97.0X	122.7X
N170857	0.962	106.0X	133.0X
T170857	0.983	171.0X	232.3X
T171209	0.949	101.0X	133.4X
N171209	0.968	110.0X	144.3X
N171236	0.969	117.0X	147.1X
T171236	0.979	167.0X	209.2X
T171322	0.976	136.0X	167.9X
N171322	0.962	106.0X	135.5X
N171345	0.98	154.0X	199.0X
T171345	0.959	112.0X	144.9X
T171405	0.981	163.0X	201.0X
N171405	0.965	107.0X	135.1X
T171418	0.97	134.0X	161.6X
N171418	0.978	131.0X	163.8X
T171477	0.974	132.0X	161.9X
N171477	0.969	113.0X	144.7X
T171574	0.98	161.0X	200.0X
N171574	0.959	98.0X	125.8X
T171608	0.978	144.0X	175.4X
N171608	0.957	97.0X	124.0X
T180099	0.979	156.0X	197.4X
N180099	0.885	84.0X	115.9X
T180299	0.978	143.0X	176.3X
N180299	0.958	101.0X	131.5X
T180494	0.977	153.0X	188.9X
N180494	0.979	141.0X	180.0X
T180562	0.962	115.0X	146.0X
N180562	0.95	100.0X	119.1X
T180594	0.979	150.0X	183.2X
N180594	0.955	100.0X	122.2X
T180643	0.966	127.0X	158.4X
N180643	0.964	107.0X	138.8X
T180701	0.973	145.0X	174.0X
N180701	0.973	127.0X	160.2X
T180767	0.955	116.0X	150.3X
N180767	0.961	106.0X	128.8X
T180768	0.976	145.0X	179.1X
N180768	0.977	140.0X	171.9X
T180770	0.974	139.0X	175.2X
N180770	0.959	102.0X	126.6X
T180839	0.98	158.0X	201.9X
N180839	0.972	125.0X	158.3X
T181030	0.974	132.0X	169.9X
N181030	0.974	124.0X	154.8X
N181063	0.963	105.0X	131.5X
T181063	0.977	143.0X	180.2X
T181066	0.981	157.0X	197.1X
N181066	0.968	113.0X	136.8X
T181132	0.974	145.0X	189.1X
N181132	0.97	118.0X	144.0X
T181182	0.968	126.0X	152.7X
N181182	0.965	109.0X	133.1X
N181207	0.951	99.0X	119.3X
T181207	0.976	151.0X	189.5X
T181230	0.971	129.0X	161.9X
N181230	0.961	108.0X	129.4X
T181374	0.978	146.0X	193.5X
N181374	0.962	107.0X	136.4X
T181423	0.98	159.0X	202.1X
N181423	0.963	101.0X	125.4X
T181758	0.983	165.0X	211.0X
N181758	0.969	113.0X	139.1X
N182084	0.943	104.0X	134.9X
T182084	0.96	116.0X	152.7X
T182097	0.968	134.0X	184.4X
N182097	0.947	114.0X	151.0X
T190069	0.984	190.0X	242.2X
N190069	0.841	98.0X	110.4X
T190089	0.965	119.0X	150.4X
N190089	0.948	97.0X	124.8X
T190106	0.962	113.0X	144.2X
N190106	0.948	99.0X	128.3X
T190197	0.954	117.0X	159.1X
N190197	0.964	113.0X	143.1X
T190206	0.978	146.0X	188.9X
N190206	0.964	113.0X	145.0X
N190533	0.956	103.0X	131.3X
T190533	0.986	196.0X	255.1X
