## Supplementary Tables for "SCLC TumorMiner: A Genomics Platform for Small Cell Lung Cancer Precision Oncology": TableS14.xlsx

### Sheet: Sheet1
Sample Name	≥ 30X	Median cov	Mean cov
CL0106_N1D_E_H3TFNBGX3	0.814	57.0X	63.6X
CL0106_T1D_E_H3TFNBGX3	0.94	103.0X	115.7X
CL0108_N1D_E_H3HTTBGX3	0.811	58.0X	65.0X
CL0108_T1D_E_H3HTTBGX3	0.956	143.0X	168.1X
CL0109_N1D_E_H7H3WBGX3	0.764	50.0X	56.7X
CL0109_T2D_E_H7H3WBGX3	0.948	122.0X	140.6X
CL0110_N1D_E_H7H3WBGX3	0.788	54.0X	60.8X
CL0110_T2D_E_H7H3JBGX3	0.959	139.0X	159.5X
CL0111_N1D_E_H7J2MBGX3	0.852	67.0X	75.9X
CL0111_T2D_E_H7H3JBGX3	0.965	169.0X	200.1X
CL0114_N1D_E_H5LGLBGX3	0.832	63.0X	73.2X
CL0114_T1D_E_H5LGLBGX3	0.94	104.0X	123.7X
CL0116_N1D_E_HFYTGBGX3	0.756	50.0X	56.4X
CL0116_T1D_E_HFYTGBGX3	0.962	141.0X	161.2X
CL0124_N1D_E_HJKF2BGX3	0.731	47.0X	52.9X
CL0124_T1D_E_HJKF2BGX3	0.922	111.0X	138.5X
CL0125_N6D_E_H2Y2CBGX7	0.837	60.0X	66.7X
CL0125_T1D_E_H7WTWBGX3	0.929	96.0X	108.8X
CL0126_N1D_E_H7J2MBGX3	0.766	51.0X	58.5X
CL0126_T1D_E_H7J2MBGX3	0.954	133.0X	156.0X
CL0146_N1D_E_HL32YBGX3	0.793	53.0X	58.8X
CL0146_T2D_E_HL32YBGX3	0.965	149.0X	169.0X
CL0147_N1D_E_HKWVHBGX3	0.766	50.0X	57.0X
CL0147_T1D_E_HKWVHBGX3	0.963	138.0X	152.2X
CL0191_N1D_E_HNGTGBGX7	0.786	52.0X	59.2X
CL0191_T1D_E_HNGTGBGX7	0.955	114.0X	121.5X
CL0193_N1D_E_HN7YNBGX7	0.896	79.0X	86.7X
CL0193_T1D_E_HN7YNBGX7	0.944	119.0X	131.2X
CL0196_N1D_E_HW3M7BGX7	0.85	64.0X	69.8X
CL0196_T1D_E_HW3L3BGX7	0.948	116.0X	139.4X
NCI0422_N1D_E_HMKJJBGX2	0.801	57.0X	65.4X
NCI0422_T1D_E_HMKJJBGX2	0.972	177.0X	202.3X
